# Epigenetic machinery is functionally conserved in cephalopods

**DOI:** 10.1101/2021.11.18.469068

**Authors:** Filippo Macchi, Eric Edsinger, Kirsten C. Sadler

## Abstract

Epigenetic regulatory mechanisms are divergent across the animal kingdom, yet little is known about the epigenome in non-model organisms. Unique features of cephalopods make them attractive for investigating behavioral, sensory, developmental and regenerative processes, but using molecular approaches in such studies is hindered by the lack of knowledge about genome organization and gene regulation in these animals. We combined bioinformatic and molecular analysis of *Octopus bimaculoides* to identify gene expression signatures for 12 adult tissues and a hatchling, and investigate the presence and pattern of DNA methylation and histone methylation marks across tissues. This revealed a dynamic gene expression profile encoding several epigenetic regulators, including DNA methylation maintenance factors that were highly conserved and functional in cephalopods, as shown by detection of 5-methyl-cytosine in multiple tissues of octopus, squid and bobtail squid. WGBS of octopus brain and RRBS from a hatchling revealed that less than 10% of CpGs are methylated, highlighting a non-random distribution in the genome of all tissues, with enrichment in the bodies of a subset of 14,000 genes and absence from transposons. Each DNA methylation pattern encompassed genes with distinct functions and, strikingly, many of these genes showed similar expression levels across tissues. In contrast to the static pattern of DNA methylation, the histone marks H3K27me3, H3K9me3 and H3K4me3 were detected at different levels in diverse cephalopod tissues. This suggests the methylome and histone code cooperate to regulate tissue specific gene expression in a way that may be unique to cephalopods.
