## Supplemental Table 1 for "Epigenetic machinery is functionally conserved in cephalopods"

### Sheet: RRBS metrics
Supplemental Table 1. Metrics of RRBS dataset from 30 day O. bimaculoides hatchling. Bisulfite converted DNA from a single hatchling was sequenced on NextSeq550 (Illumina 150 bp paired-end reads).
A. Statistic values of Alignment
Average Reads Length	148 bp
Avarage Reads Length after trimming	140 bp
	n° of reads	% of alignment
Sequence pairs analysed in total	28802151
Paired-end alignments with a unique best hit	14968210	51.9691
Pairs without alignments under any condition (unmapped reads)	12856454	44.6371
Pairs that did not map uniquely (multi-mapped reads)	977487	3.3938
Genomic sequence context not extractable (edges of chromosomes)	5091	0.0176758
B. Read coverage statistics per base
Summary in CpG context with mincov=10, minqual=20
Min.	10
1st Quartile	14
Median	21
Mean	29.57
3rd Quartile	33
Max.	28984
