## Supplemental Table 2 for "Epigenetic machinery is functionally conserved in cephalopods"

### Sheet: RGS sources and details
RGS	Family	Gene	Uniprot ID	RGS Gene ID	Functional Group in Analysis	Source RGS fasta	Uniprot	Wikipedia	Wikipedia	Wikipedia
rgs00	SET	SET	Q01105	human-SET-uniprotQ01105	Histone methylation writers	https://www.uniprot.org/uniprot/Q01105.fasta	https://www.uniprot.org/uniprot/Q01105	https://en.wikipedia.org/wiki/Histone_methyltransferase	https://en.wikipedia.org/wiki/Protein_SET	https://www.genenames.org/data/genegroup/#!/group/487
rgs01	DMNT	DNMT1	P26358	human-DMNT1-uniprotP26358	DNA methylation writers	https://www.uniprot.org/uniprot/P26358.fasta	https://www.uniprot.org/uniprot/P26358	https://en.wikipedia.org/wiki/DNA_methyltransferase	https://en.wikipedia.org/wiki/DNMT1
rgs01	DMNT	TRDMT1	O14717	human-TRDMT1-uniprotO14717	DNA methylation writers	https://www.uniprot.org/uniprot/O14717.fasta	https://www.uniprot.org/uniprot/O14717	https://en.wikipedia.org/wiki/DNA_methyltransferase	https://en.wikipedia.org/wiki/TRDMT1
rgs01	DMNT	DNMT3A	Q9Y6K1	human-DMNT3A-uniprotQ9Y6K1	DNA methylation writers	https://www.uniprot.org/uniprot/Q9Y6K1.fasta	https://www.uniprot.org/uniprot/Q9Y6K1	https://en.wikipedia.org/wiki/DNA_methyltransferase	https://en.wikipedia.org/wiki/DNA_(cytosine-5)-methyltransferase_3A
rgs01	DMNT	DNMT3B	Q9UBC3	human-DMNT3B-uniprotQ9UBC3	DNA methylation writers	https://www.uniprot.org/uniprot/Q9UBC3.fasta	https://www.uniprot.org/uniprot/Q9UBC3	https://en.wikipedia.org/wiki/DNA_methyltransferase	https://en.wikipedia.org/wiki/DNMT3B
rgs01	DMNT	DNMT3L	Q9UJW3	human-DMNT3L-uniprotQ9UJW3	DNA methylation writers	https://www.uniprot.org/uniprot/Q9UJW3.fasta	https://www.uniprot.org/uniprot/Q9UJW3	https://en.wikipedia.org/wiki/DNA_methyltransferase	https://en.wikipedia.org/wiki/DNMT3L
rgs02	TET	TET1	Q8NFU7	human-TET1-uniprotQ8NFU7	DNA methylation modifiers	https://www.uniprot.org/uniprot/Q8NFU7.fasta	https://www.uniprot.org/uniprot/Q8NFU7	https://en.wikipedia.org/wiki/TET_enzymes	https://en.wikipedia.org/wiki/Tet_methylcytosine_dioxygenase_1
rgs02	TET	TET2	Q6N021	human-TET2-uniprotQ6N021	DNA methylation modifiers	https://www.uniprot.org/uniprot/Q6N021.fasta	https://www.uniprot.org/uniprot/Q6N021	https://en.wikipedia.org/wiki/TET_enzymes	https://en.wikipedia.org/wiki/Tet_methylcytosine_dioxygenase_2
rgs02	TET	TET3	O43151	human-TET3-uniprotO43151	DNA methylation modifiers	https://www.uniprot.org/uniprot/O43151.fasta	https://www.uniprot.org/uniprot/O43151	https://en.wikipedia.org/wiki/TET_enzymes	https://en.wikipedia.org/wiki/Tet_methylcytosine_dioxygenase_3
rgs03	TDG	TDG	Q13569	human-TDG-uniprotQ13569	DNA methylation modifiers	https://www.uniprot.org/uniprot/Q13569.fasta	https://www.uniprot.org/uniprot/Q13569	https://en.wikipedia.org/wiki/Thymine-DNA_glycosylase
rgs04	UHRF	UHRF1	Q96T88	human-UHRF1-uniprotQ96T88	DNA methylation readers-interactors	https://www.uniprot.org/uniprot/Q96T88.fasta	https://www.uniprot.org/uniprot/Q96T88	https://en.wikipedia.org/wiki/UHRF1
rgs04	UHRF	UHRF2	Q96PU4	human-UHRF2-uniprotQ96PU4	DNA methylation readers-interactors	https://www.uniprot.org/uniprot/Q96PU4.fasta	https://www.uniprot.org/uniprot/Q96PU4	https://en.wikipedia.org/wiki/UHRF2
rgs05	MBD	MBD1	Q9UIS9	human-MBD1-uniprotQ9UIS9	DNA methylation readers-interactors	https://www.uniprot.org/uniprot/Q9UIS9.fasta	https://www.uniprot.org/uniprot/Q9UIS9	https://en.wikipedia.org/wiki/MBD1
rgs05	MBD	MBD2	Q9UBB5	human-MBD2-uniprotQ9UBB5	DNA methylation readers-interactors	https://www.uniprot.org/uniprot/Q9UBB5.fasta	https://www.uniprot.org/uniprot/Q9UBB5	https://en.wikipedia.org/wiki/Methyl-CpG-binding_domain_protein_2
rgs05	MBD	MBD3	O95983	human-MBD3-uniprotO95983	DNA methylation readers-interactors	https://www.uniprot.org/uniprot/O95983.fasta	https://www.uniprot.org/uniprot/O95983	https://en.wikipedia.org/wiki/MBD3
rgs05	MBD	MBD4	O95243	human-MBD4-uniprotO95243	DNA methylation readers-interactors	https://www.uniprot.org/uniprot/O95243.fasta	https://www.uniprot.org/uniprot/O95243	https://en.wikipedia.org/wiki/MBD4
rgs05	MBD	MBD5	Q9P267	human-MBD5-uniprotQ9P267	DNA methylation readers-interactors	https://www.uniprot.org/uniprot/Q9P267.fasta	https://www.uniprot.org/uniprot/Q9P267	https://en.wikipedia.org/wiki/Methyl-cpg_binding_domain_protein_5
rgs05	MBD	MECP2	P51608	human-MECP2-uniprotP51608	DNA methylation readers-interactors	https://www.uniprot.org/uniprot/P51608.fasta	https://www.uniprot.org/uniprot/P51608	https://en.wikipedia.org/wiki/MECP2
rgs06	SETD	SETD1A	O15047	human-SETD1A-uniprotO15047	Histone methylation writers	https://www.uniprot.org/uniprot/O15047.fasta	https://www.uniprot.org/uniprot/O15047	https://en.wikipedia.org/wiki/Histone_methyltransferase	https://www.genenames.org/data/genegroup/#!/group/487
rgs06	SETD	SETD1B	Q9UPS6	human-SETD1B-uniprotQ9UPS6	Histone methylation writers	https://www.uniprot.org/uniprot/Q9UPS6.fasta	https://www.uniprot.org/uniprot/Q9UPS6	https://en.wikipedia.org/wiki/Histone_methyltransferase	https://www.genenames.org/data/genegroup/#!/group/487
rgs06	SETD	SETD2	Q9BYW2	human-SETD2-uniprotQ9BYW2	Histone methylation writers	https://www.uniprot.org/uniprot/Q9BYW2.fasta	https://www.uniprot.org/uniprot/Q9BYW2	https://en.wikipedia.org/wiki/Histone_methyltransferase	https://en.wikipedia.org/wiki/SETD2	https://www.genenames.org/data/genegroup/#!/group/487
rgs06	SETD	SETD3	Q86TU7	human-SETD3-uniprotQ86TU7	Histone methylation writers	https://www.uniprot.org/uniprot/Q86TU7.fasta	https://www.uniprot.org/uniprot/Q86TU7	https://en.wikipedia.org/wiki/Histone_methyltransferase	https://en.wikipedia.org/wiki/SETD3_(gene)	https://www.genenames.org/data/genegroup/#!/group/487
rgs06	SETD	SETD4	Q9NVD3	human-SETD4-uniprotQ9NVD3	Histone methylation writers	https://www.uniprot.org/uniprot/Q9NVD3.fasta	https://www.uniprot.org/uniprot/Q9NVD3	https://en.wikipedia.org/wiki/Histone_methyltransferase	https://www.genenames.org/data/genegroup/#!/group/487
rgs06	SETD	SETD5	Q9C0A6	human-SETD5-uniprotQ9C0A6	Histone methylation writers	https://www.uniprot.org/uniprot/Q9C0A6.fasta	https://www.uniprot.org/uniprot/Q9C0A6	https://en.wikipedia.org/wiki/Histone_methyltransferase	https://en.wikipedia.org/wiki/SETD5	https://www.genenames.org/data/genegroup/#!/group/487
rgs06	SETD	SETD6	Q8TBK2	human-SETD6-uniprotQ8TBK2	Histone methylation writers	https://www.uniprot.org/uniprot/Q8TBK2.fasta	https://www.uniprot.org/uniprot/Q8TBK2	https://en.wikipedia.org/wiki/Histone_methyltransferase	https://en.wikipedia.org/wiki/SETD6	https://www.genenames.org/data/genegroup/#!/group/487
rgs06	SETD	SETD7	Q8WTS6	human-SETD7-uniprotQ8WTS6	Histone methylation writers	https://www.uniprot.org/uniprot/Q8WTS6.fasta	https://www.uniprot.org/uniprot/Q8WTS6	https://en.wikipedia.org/wiki/Histone_methyltransferase	https://en.wikipedia.org/wiki/SETD7	https://www.genenames.org/data/genegroup/#!/group/487
rgs06	SETD	SETD8-KMTA5	Q9NQR1	human-SETD8-uniprotQ9NQR1	Histone methylation writers	https://www.uniprot.org/uniprot/Q9NQR1	https://en.wikipedia.org/wiki/Histone_methyltransferase	https://en.wikipedia.org/wiki/KMT5A	https://www.genenames.org/data/genegroup/#!/group/487
rgs06	SETD	SETD9	Q8NE22	human-SETD9-uniprotQ8NE22	Histone methylation writers	https://www.uniprot.org/uniprot/Q8NE22.fasta	https://www.uniprot.org/uniprot/Q8NE22	https://en.wikipedia.org/wiki/Histone_methyltransferase	https://www.genenames.org/data/genegroup/#!/group/487
rgs07	SMYD	SMYD1	Q8NB12	human-SMYD1-uniprotQ8NB12	Histone methylation writers	https://www.uniprot.org/uniprot/Q8NB12.fasta	https://www.uniprot.org/uniprot/Q8NB12	https://en.wikipedia.org/wiki/Histone_methyltransferase	https://www.genenames.org/data/genegroup/#!/group/487
rgs07	SMYD	SMYD2	Q9NRG4	human-SMYD2-uniprotQ9NRG4	Histone methylation writers	https://www.uniprot.org/uniprot/Q9NRG4.fasta	https://www.uniprot.org/uniprot/Q9NRG4	https://en.wikipedia.org/wiki/Histone_methyltransferase	https://www.genenames.org/data/genegroup/#!/group/487
rgs07	SMYD	SMYD3	Q9H7B4	human-SMYD3-uniprotQ9H7B4	Histone methylation writers	https://www.uniprot.org/uniprot/Q9H7B4.fasta	https://www.uniprot.org/uniprot/Q9H7B4	https://en.wikipedia.org/wiki/Histone_methyltransferase	https://en.wikipedia.org/wiki/SMYD3	https://www.genenames.org/data/genegroup/#!/group/487
rgs07	SMYD	SMYD4	Q8IYR2	human-SMYD4-uniprotQ8IYR2	Histone methylation writers	https://www.uniprot.org/uniprot/Q8IYR2.fasta	https://www.uniprot.org/uniprot/Q8IYR2	https://en.wikipedia.org/wiki/Histone_methyltransferase	https://en.wikipedia.org/wiki/SMYD4	https://www.genenames.org/data/genegroup/#!/group/487
rgs07	SMYD	SMYD5	Q6GMV2	human-SMYD5-uniprotQ6GMV2	Histone methylation writers	https://www.uniprot.org/uniprot/Q6GMV2.fasta	https://www.uniprot.org/uniprot/Q6GMV2	https://en.wikipedia.org/wiki/Histone_methyltransferase	https://www.genenames.org/data/genegroup/#!/group/487
rgs08	SETDB	SETDB1	Q15047	human-SETDB1-uniprotQ15047	Histone methylation writers	https://www.uniprot.org/uniprot/Q15047.fasta	https://www.uniprot.org/uniprot/Q15047	https://en.wikipedia.org/wiki/Histone_methyltransferase	https://en.wikipedia.org/wiki/SETDB1	https://www.genenames.org/data/genegroup/#!/group/487
rgs08	SETDB	SETDB2	Q96T68	human-SETDB2-uniprotQ96T68	Histone methylation writers	https://www.uniprot.org/uniprot/Q96T68.fasta	https://www.uniprot.org/uniprot/Q96T68	https://en.wikipedia.org/wiki/Histone_methyltransferase	https://www.genenames.org/data/genegroup/#!/group/487
rgs09	SUV39H	SUV39H1	O43463	human-SUV39H1-uniprotO43463	Histone methylation writers	https://www.uniprot.org/uniprot/O43463.fasta	https://www.uniprot.org/uniprot/O43463	https://en.wikipedia.org/wiki/Histone_methyltransferase	https://en.wikipedia.org/wiki/SUV39H1	https://www.genenames.org/data/genegroup/#!/group/487
rgs09	SUV39H	SUV39H2	Q9H5I1	human-SUV39H2-uniprotQ9H5I1	Histone methylation writers	https://www.uniprot.org/uniprot/Q9H5I1.fasta	https://www.uniprot.org/uniprot/Q9H5I1	https://en.wikipedia.org/wiki/Histone_methyltransferase	https://en.wikipedia.org/wiki/SUV39H2	https://www.genenames.org/data/genegroup/#!/group/487
rgs10	EZH	EZH1	Q92800	human-EZH1-uniprotQ92800	Histone methylation writers	https://www.uniprot.org/uniprot/Q92800.fasta	https://www.uniprot.org/uniprot/Q92800	https://en.wikipedia.org/wiki/Histone_methyltransferase	https://en.wikipedia.org/wiki/EZH1	https://www.genenames.org/data/genegroup/#!/group/487
rgs10	EZH	EZH2	Q15910	human-EZH2-uniprotQ15910	Histone methylation writers	https://www.uniprot.org/uniprot/Q15910.fasta	https://www.uniprot.org/uniprot/Q15910	https://en.wikipedia.org/wiki/Histone_methyltransferase	https://en.wikipedia.org/wiki/EZH2	https://www.genenames.org/data/genegroup/#!/group/487
rgs11	SUZ12	SUZ12	Q15022	human-SUZ12-uniprotQ15022	Histone methylation writers	https://www.uniprot.org/uniprot/Q15022.fasta	https://www.uniprot.org/uniprot/Q15022	https://en.wikipedia.org/wiki/Histone_methyltransferase	https://en.wikipedia.org/wiki/SUZ12	https://www.genenames.org/data/genegroup/#!/group/487
rgs12	EED	EED	O75530	human-EED-uniprotO75530	Histone methylation writers	https://www.uniprot.org/uniprot/O75530.fasta	https://www.uniprot.org/uniprot/O75530	https://en.wikipedia.org/wiki/Histone_methyltransferase	https://en.wikipedia.org/wiki/Polycomb_protein_EED	https://www.genenames.org/data/genegroup/#!/group/487
rgs13	KDM	KDM1A	O60341	human-KDM1A-uniprotO60341	Histone methylation erasers	https://www.uniprot.org/uniprot/O60341.fasta	https://www.uniprot.org/uniprot/O60341	https://en.wikipedia.org/wiki/KDM1A
rgs13	KDM	KDM1B	Q8NB78	human-KDM1B-uniprotQ8NB78	Histone methylation erasers	https://www.uniprot.org/uniprot/Q8NB78.fasta	https://www.uniprot.org/uniprot/Q8NB78	https://en.wikipedia.org/wiki/KDM1B
rgs13	KDM	KDM2A	Q9Y2K7	human-KDM2A-uniprotQ9Y2K7	Histone methylation erasers	https://www.uniprot.org/uniprot/Q9Y2K7.fasta	https://www.uniprot.org/uniprot/Q9Y2K7	https://en.wikipedia.org/wiki/KDM2A
rgs13	KDM	KDM2B	Q8NHM5	human-KDM2B-uniprotQ8NHM5	Histone methylation erasers	https://www.uniprot.org/uniprot/Q8NHM5.fasta	https://www.uniprot.org/uniprot/Q8NHM5	https://en.wikipedia.org/wiki/KDM2B
rgs13	KDM	KDM3A	Q9Y4C1	human-KDM3A-uniprotQ9Y4C1	Histone methylation erasers	https://www.uniprot.org/uniprot/Q9Y4C1.fasta	https://www.uniprot.org/uniprot/Q9Y4C1	https://en.wikipedia.org/wiki/KDM3A
rgs13	KDM	KDM3B	Q7LBC6	human-KDM3B-uniprotQ7LBC6	Histone methylation erasers	https://www.uniprot.org/uniprot/Q7LBC6.fasta	https://www.uniprot.org/uniprot/Q7LBC6	https://en.wikipedia.org/wiki/KDM3B
rgs13	KDM	KDM4A	O75164	human-KDM4A-uniprotO75164	Histone methylation erasers	https://www.uniprot.org/uniprot/O75164.fasta	https://www.uniprot.org/uniprot/O75164	https://en.wikipedia.org/wiki/KDM4A
rgs13	KDM	KDM4B	O94953	human-KDM4B-uniprotO94953	Histone methylation erasers	https://www.uniprot.org/uniprot/O94953.fasta	https://www.uniprot.org/uniprot/O94953	https://en.wikipedia.org/wiki/KDM4B
rgs13	KDM	KDM4C	Q9H3R0	human-KDM4C-uniprotQ9H3R0	Histone methylation erasers	https://www.uniprot.org/uniprot/Q9H3R0.fasta	https://www.uniprot.org/uniprot/Q9H3R0	https://en.wikipedia.org/wiki/KDM4C
rgs13	KDM	KDM4D	Q6B0I6	human-KDM4D-uniprotQ6B0I6	Histone methylation erasers	https://www.uniprot.org/uniprot/Q6B0I6.fasta	https://www.uniprot.org/uniprot/Q6B0I6	https://en.wikipedia.org/wiki/KDM4D
rgs13	KDM	KDM4E	B2RXH2	human-KDM4E-uniprotB2RXH2	Histone methylation erasers	https://www.uniprot.org/uniprot/B2RXH2.fasta	https://www.uniprot.org/uniprot/B2RXH2
rgs13	KDM	KDM5A	P29375	human-KDM5A-uniprotP29375	Histone methylation erasers	https://www.uniprot.org/uniprot/P29375.fasta	https://www.uniprot.org/uniprot/P29375	https://en.wikipedia.org/wiki/KDM5A
rgs13	KDM	KDM5B	Q9UGL1	human-KDM5B-uniprotQ9UGL1	Histone methylation erasers	https://www.uniprot.org/uniprot/Q9UGL1.fasta	https://www.uniprot.org/uniprot/Q9UGL1	https://en.wikipedia.org/wiki/JARID1B
rgs13	KDM	KDM5C	P41229	human-KDM5C-uniprotP41229	Histone methylation erasers	https://www.uniprot.org/uniprot/P41229.fasta	https://www.uniprot.org/uniprot/P41229	https://en.wikipedia.org/wiki/KDM5C
rgs13	KDM	KDM5D	Q9BY66	human-KDM5D-uniprotQ9BY66	Histone methylation erasers	https://www.uniprot.org/uniprot/Q9BY66.fasta	https://www.uniprot.org/uniprot/Q9BY66	https://en.wikipedia.org/wiki/KDM5D
rgs13	KDM	KDM6A	O15550	human-KDM6A-uniprotO15550	Histone methylation erasers	https://www.uniprot.org/uniprot/O15550.fasta	https://www.uniprot.org/uniprot/O15550	https://en.wikipedia.org/wiki/UTX_(gene)
rgs13	KDM	KDM6B	O15054	human-KDM6B-uniprotO15054	Histone methylation erasers	https://www.uniprot.org/uniprot/O15054.fasta	https://www.uniprot.org/uniprot/O15054	https://en.wikipedia.org/wiki/KDM6B
rgs13	KDM	KDM7A	Q6ZMT4	human-KDM7A-uniprotQ6ZMT4	Histone methylation erasers	https://www.uniprot.org/uniprot/Q6ZMT4.fasta	https://www.uniprot.org/uniprot/Q6ZMT4	https://en.wikipedia.org/wiki/KDM7A
rgs13	KDM	KDM8	Q8N371	human-KDM8-uniprotQ8N371	Histone methylation erasers	https://www.uniprot.org/uniprot/Q8N371.fasta	https://www.uniprot.org/uniprot/Q8N371	https://en.wikipedia.org/wiki/KDM8
rgs13	JARID2	JARID2	Q92833	human-JARID2-uniprotQ92833	Histone methylation erasers	https://www.uniprot.org/uniprot/Q92833.fasta	https://www.uniprot.org/uniprot/Q92833	https://en.wikipedia.org/wiki/JARID2
rgs14	KAT	KAT2A	Q92830	human-KAT2A-uniprotQ92830	Histone acetylation writers	https://www.uniprot.org/uniprot/Q92830.fasta	https://www.uniprot.org/uniprot/Q92830	https://en.wikipedia.org/wiki/KAT2A	https://en.wikipedia.org/wiki/Histone_acetyltransferase
rgs14	KAT	KAT2B	Q92831	human-KAT2B-uniprotQ92831	Histone acetylation writers	https://www.uniprot.org/uniprot/Q92831.fasta	https://www.uniprot.org/uniprot/Q92831	https://en.wikipedia.org/wiki/PCAF	https://en.wikipedia.org/wiki/Histone_acetyltransferase
rgs14	KAT	KAT5	Q92993	human-KAT5-uniprotQ92993	Histone acetylation writers	https://www.uniprot.org/uniprot/Q92993.fasta	https://www.uniprot.org/uniprot/Q92993	https://en.wikipedia.org/wiki/KAT5	https://en.wikipedia.org/wiki/Histone_acetyltransferase
rgs14	KAT	KAT6A	Q92794	human-KAT6A-uniprotQ92794	Histone acetylation writers	https://www.uniprot.org/uniprot/Q92794.fasta	https://www.uniprot.org/uniprot/Q92794	https://en.wikipedia.org/wiki/KAT6A	https://en.wikipedia.org/wiki/Histone_acetyltransferase
rgs14	KAT	KAT6B	Q8WYB5	human-KAT6B-uniprotQ8WYB5	Histone acetylation writers	https://www.uniprot.org/uniprot/Q8WYB5.fasta	https://www.uniprot.org/uniprot/Q8WYB5	https://en.wikipedia.org/wiki/KAT6B	https://en.wikipedia.org/wiki/Histone_acetyltransferase
rgs14	KAT	KAT7	O95251	human-KAT7-uniprotO95251	Histone acetylation writers	https://www.uniprot.org/uniprot/O95251.fasta	https://www.uniprot.org/uniprot/O95251	https://en.wikipedia.org/wiki/KAT7_(gene)	https://en.wikipedia.org/wiki/Histone_acetyltransferase
rgs14	KAT	KAT8	Q9H7Z6	human-KAT8-uniprotQ9H7Z6	Histone acetylation writers	https://www.uniprot.org/uniprot/Q9H7Z6.fasta	https://www.uniprot.org/uniprot/Q9H7Z6	https://en.wikipedia.org/wiki/KAT8	https://en.wikipedia.org/wiki/Histone_acetyltransferase
rgs14	HAT	HAT1	O14929	human-HAT1-uniprotO14929	Histone acetylation writers	https://www.uniprot.org/uniprot/O14929.fasta	https://www.uniprot.org/uniprot/O14929	https://en.wikipedia.org/wiki/HAT1	https://en.wikipedia.org/wiki/Histone_acetyltransferase
rgs15	HDAC	HDAC1	Q13547	human-HDAC1-uniprotQ13547	Histone acetylation erasers	https://www.uniprot.org/uniprot/Q13547.fasta	https://www.uniprot.org/uniprot/Q13547	https://en.wikipedia.org/wiki/HDAC1	https://en.wikipedia.org/wiki/Histone_deacetylase
rgs15	HDAC	HDAC2	Q92769	human-HDAC2-uniprotQ92769	Histone acetylation erasers	https://www.uniprot.org/uniprot/Q92769.fasta	https://www.uniprot.org/uniprot/Q92769	https://en.wikipedia.org/wiki/Histone_deacetylase_2	https://en.wikipedia.org/wiki/Histone_deacetylase
rgs15	HDAC	HDAC3	O15379	human-HDAC3-uniprotO15379	Histone acetylation erasers	https://www.uniprot.org/uniprot/O15379.fasta	https://www.uniprot.org/uniprot/O15379	https://en.wikipedia.org/wiki/HDAC3	https://en.wikipedia.org/wiki/Histone_deacetylase
rgs15	HDAC	HDAC4	P56524	human-HDAC4-uniprotP56524	Histone acetylation erasers	https://www.uniprot.org/uniprot/P56524.fasta	https://www.uniprot.org/uniprot/P56524	https://en.wikipedia.org/wiki/HDAC4	https://en.wikipedia.org/wiki/Histone_deacetylase
rgs15	HDAC	HDAC5	Q9UQL6	human-HDAC5-uniprotQ9UQL6	Histone acetylation erasers	https://www.uniprot.org/uniprot/Q9UQL6.fasta	https://www.uniprot.org/uniprot/Q9UQL6	https://en.wikipedia.org/wiki/Histone_deacetylase_5	https://en.wikipedia.org/wiki/Histone_deacetylase
rgs15	HDAC	HDAC6	Q9UBN7	human-HDAC6-uniprotQ9UBN7	Histone acetylation erasers	https://www.uniprot.org/uniprot/Q9UBN7.fasta	https://www.uniprot.org/uniprot/Q9UBN7	https://en.wikipedia.org/wiki/HDAC6	https://en.wikipedia.org/wiki/Histone_deacetylase
rgs15	HDAC	HDAC7	Q8WUI4	human-HDAC7-uniprotQ8WUI4	Histone acetylation erasers	https://www.uniprot.org/uniprot/Q8WUI4.fasta	https://www.uniprot.org/uniprot/Q8WUI4	https://en.wikipedia.org/wiki/HDAC7	https://en.wikipedia.org/wiki/Histone_deacetylase
rgs15	HDAC	HDAC8	Q9BY41	human-HDAC8-uniprotQ9BY41	Histone acetylation erasers	https://www.uniprot.org/uniprot/Q9BY41.fasta	https://www.uniprot.org/uniprot/Q9BY41	https://en.wikipedia.org/wiki/HDAC8	https://en.wikipedia.org/wiki/Histone_deacetylase
rgs15	HDAC	HDAC9	Q9UKV0	human-HDAC9-uniprotQ9UKV0	Histone acetylation erasers	https://www.uniprot.org/uniprot/Q9UKV0.fasta	https://www.uniprot.org/uniprot/Q9UKV0	https://en.wikipedia.org/wiki/HDAC9	https://en.wikipedia.org/wiki/Histone_deacetylase
rgs15	HDAC	HDAC10	Q969S8	human-HDAC10-uniprotQ969S8	Histone acetylation erasers	https://www.uniprot.org/uniprot/Q969S8.fasta	https://www.uniprot.org/uniprot/Q969S8	https://en.wikipedia.org/wiki/HDAC10	https://en.wikipedia.org/wiki/Histone_deacetylase
rgs15	HDAC	HDAC11	Q96DB2	human-HDAC11-uniprotQ96DB2	Histone acetylation erasers	https://www.uniprot.org/uniprot/Q96DB2.fasta	https://www.uniprot.org/uniprot/Q96DB2	https://en.wikipedia.org/wiki/HDAC11	https://en.wikipedia.org/wiki/Histone_deacetylase
