## Supplemental Table 3 for "Epigenetic machinery is functionally conserved in cephalopods"

### Sheet: Genome sources and stats
Name	Genus species	Source	Publication	Phylum	Phyloname	Phylogenome
Coral Cnidaria Acropora millepora	Acropora millepora	https://www.ncbi.nlm.nih.gov/genome/annotation_euk/Acropora_millepora/100/	https://academic.oup.com/gbe/article/11/5/1374/5480306	Cnidaria	Metazoa-Cnidaria-Anthozoa-Scleractinia-Acroporidae-Acropora-millepora-45264	Metazoa-Cnidaria-Anthozoa-Scleractinia-Acroporidae-Acropora-millepora-45264-GCF_004143615.1
Rotfier Rotifera Adineta vaga	Adineta vaga	https://metazoa.ensembl.org/Adineta_vaga/Info/Annotation/#assembly	https://www.nature.com/articles/nature12326	Syndermata	Metazoa-Rotifera-Bdelloidea-Adinetida-Adinetidae-Adineta-vaga-104782	Metazoa-Rotifera-Bdelloidea-Adinetida-Adinetidae-Adineta-vaga-104782-AMS_PRJEB1171_v1
Alligator Chordata Alligator mississippiensis	Alligator mississippiensis	https://www.ncbi.nlm.nih.gov/genome/annotation_euk/Alligator_mississippiensis/102/	https://www.ncbi.nlm.nih.gov/pmc/articles/PMC5411764/	Chordata	Metazoa-Chordata-Class_unclassified-Crocodylia-Alligatoridae-Alligator-mississippiensis-8496	Metazoa-Chordata-Class_unclassified-Crocodylia-Alligatoridae-Alligator-mississippiensis-8496-GCF_000281125.3
Bowfin fish Chordata Amia calva	Amia calva	https://www.ncbi.nlm.nih.gov/genome/?term=txid7924[orgn]	https://www.cell.com/cell/fulltext/S0092-8674(21)00089-1	Chordata	Metazoa-Chordata-Actinopteri-Amiiformes-Amiidae-Amia-calva-7924	Metazoa-Chordata-Actinopteri-Amiiformes-Amiidae-Amia-calva-7924-GCA_016984155.1_BGI_Acal_1.1_T1
Marine sponge Porifera Amphimedon queenslandica	Amphimedon queenslandica	https://www.ncbi.nlm.nih.gov/genome/annotation_euk/Amphimedon_queenslandica/102/	https://www.nature.com/articles/nature09201	Porifera	Metazoa-Porifera-Demospongiae-Haplosclerida-Niphatidae-Amphimedon-queenslandica-400682	Metazoa-Porifera-Demospongiae-Haplosclerida-Niphatidae-Amphimedon-queenslandica-400682-GCF_000090795.1
Amphioxus Chordata Branchiostoma floridae	Branchiostoma floridae	https://www.ncbi.nlm.nih.gov/genome/annotation_euk/Branchiostoma_floridae/100/	https://www.nature.com/articles/nature06967	Chordata	Metazoa-Chordata-Leptocardii-Amphioxiformes-Branchiostomidae-Branchiostoma-floridae-7739	Metazoa-Chordata-Leptocardii-Amphioxiformes-Branchiostomidae-Branchiostoma-floridae-7739-GCF_000003815.2
Nematode worm Nematoda Brugia malayi	Brugia malayi	https://metazoa.ensembl.org/Brugia_malayi/Info/Annotation/#assembly	https://www.ncbi.nlm.nih.gov/pmc/articles/PMC2613796/	Nematoda	Metazoa-Nematoda-Chromadorea-Rhabditida-Onchocercidae-Brugia-malayi-6279	Metazoa-Nematoda-Chromadorea-Rhabditida-Onchocercidae-Brugia-malayi-6279-Bmal-4.0
Bryozoan Bryozoa Bugula neritina	Bugula neritina	https://ftp.ncbi.nlm.nih.gov/genomes/all/GCA/010/799/875/GCA_010799875.2_ASM1079987v2/GCA_010799875.2_ASM1079987v2_protein.faa.gz	https://www.nature.com/articles/s41597-020-00684-y	Bryozoa	Metazoa-Bryozoa-Gymnolaemata-Cheilostomatida-Bugulidae-Bugula-neritina-10212	Metazoa-Bryozoa-Gymnolaemata-Cheilostomatida-Bugulidae-Bugula-neritina-10212-GCA_010799875.2_ASM1079987v2_T1
Nematode worm Nematoda Caenorhabditis elegans	Caenorhabditis elegans	https://metazoa.ensembl.org/Caenorhabditis_elegans/Info/Annotation/#assembly	https://www.nature.com/articles/s41684-019-0371-1	Nematoda	Metazoa-Nematoda-Chromadorea-Rhabditida-Rhabditidae-Caenorhabditis-elegans-6239	Metazoa-Nematoda-Chromadorea-Rhabditida-Rhabditidae-Caenorhabditis-elegans-6239-WBcel235
Polychaete worm Annelida Capitella teleta	Capitella teleta	https://metazoa.ensembl.org/Capitella_teleta/Info/Annotation/	https://www.nature.com/articles/nature11696	Annelida	Metazoa-Annelida-Polychaeta-Order_unclassified-Capitellidae-Capitella-teleta-283909	Metazoa-Annelida-Polychaeta-Order_unclassified-Capitellidae-Capitella-teleta-283909-Capitella_teleta_v1.0
Filasterean Unicellular outgroup Capsaspora owczarzaki	Capsaspora owczarzaki	https://www.ncbi.nlm.nih.gov/genome/767?genome_assembly_id=219033	https://www.nature.com/articles/ncomms3325	Unicells	Kingdom_unclassified-Phylum_unclassified-Filasterea-Order_unclassified-Family_unclassified-Capsaspora-owczarzaki-192875	Kingdom_unclassified-Phylum_unclassified-Filasterea-Order_unclassified-Family_unclassified-Capsaspora-owczarzaki-192875-GCF_000151315.2
Sea squirt Chordata Ciona savignyi	Ciona savignyi	https://www.ensembl.org/Ciona_savignyi/Info/Annotation	https://www.ncbi.nlm.nih.gov/pmc/articles/PMC1868934/	Chordata	Metazoa-Chordata-Ascidiacea-Phlebobranchia-Cionidae-Ciona-savignyi-51511	Metazoa-Chordata-Ascidiacea-Phlebobranchia-Cionidae-Ciona-savignyi-51511-CSAV2.0
Oyster Mollusca Crassostrea virginica	Crassostrea virginica	https://www.ncbi.nlm.nih.gov/genome/annotation_euk/Crassostrea_virginica/100/	https://pubmed.ncbi.nlm.nih.gov/25982405/	Mollusca	Metazoa-Mollusca-Bivalvia-Ostreida-Ostreidae-Crassostrea-virginica-6565	Metazoa-Mollusca-Bivalvia-Ostreida-Ostreidae-Crassostrea-virginica-6565-GCF_002022765.2
Zebrafish Chordata Danio rerio	Danio rerio	https://www.ensembl.org/Danio_rerio/Info/Annotation	https://www.nature.com/articles/nature12111	Chordata	Metazoa-Chordata-Actinopteri-Cypriniformes-Danionidae-Danio-rerio-7955	Metazoa-Chordata-Actinopteri-Cypriniformes-Danionidae-Danio-rerio-7955-GRCz11
Waterflea Arthropoda Daphnia magna	Daphnia magna	https://www.ncbi.nlm.nih.gov/genome/annotation_euk/Daphnia_magna/100/	https://www.sciencedirect.com/science/article/abs/pii/S0166445X19300396	Arthropoda	Metazoa-Arthropoda-Branchiopoda-Diplostraca-Daphniidae-Daphnia-magna-35525	Metazoa-Arthropoda-Branchiopoda-Diplostraca-Daphniidae-Daphnia-magna-35525-GCF_003990815.1
Dicyemid Dicymedia Dicyema japonicum	Dicyema japonicum	https://marinegenomics.oist.jp/dicyemid/download/dicyema_japonicum_genemodel_prot.fa.gz	https://www.ncbi.nlm.nih.gov/pmc/articles/PMC6736024/	Dicyemida	Metazoa-Dicyemida-Class_unclassified-Order_unclassified-Dicyemidae-Dicyema-japonicum-399803	Metazoa-Dicyemida-Class_unclassified-Order_unclassified-Dicyemidae-Dicyema-japonicum-399803-genemodel_T1
Fruitfly Arthropoda Drosophila melanogaster	Drosophila melanogaster	https://metazoa.ensembl.org/Drosophila_melanogaster/Info/Annotation/	http://europepmc.org/article/MED/10731132	Arthropoda	Metazoa-Arthropoda-Insecta-Diptera-Drosophilidae-Drosophila-melanogaster-7227	Metazoa-Arthropoda-Insecta-Diptera-Drosophilidae-Drosophila-melanogaster-7227-BDGP6.32
Freshwater sponge Porifera Ephydatia muelleri	Ephydatia muelleri	https://bitbucket.org/EphydatiaGenome/ephydatiagenome/downloads/Emu_v1_prots.fasta.gz	https://www.nature.com/articles/s41467-020-17397-w	Porifera	Metazoa-Porifera-Demospongiae-Spongillida-Spongillidae-Ephydatia-muelleri-6052	Metazoa-Porifera-Demospongiae-Spongillida-Spongillidae-Ephydatia-muelleri-6052-Emu_v1_T1
Hagfish Chordata Eptatretus burgeri	Eptatretus burgeri	https://figshare.com/projects/eburgeri-genome/77052	we used unpublished stowers but: https://www.biorxiv.org/content/10.1101/2020.07.24.218818v1.full	Chordata	Metazoa-Chordata-Myxini-Myxiniformes-Myxinidae-Eptatretus-burgeri-7764	Metazoa-Chordata-Myxini-Myxiniformes-Myxinidae-Eptatretus-burgeri-7764-eburgeri-braker08-on-v53_T1
Leech Annelida Helobdella robusta	Helobdella robusta	https://metazoa.ensembl.org/Helobdella_robusta/Info/Annotation/#assembly	https://www.nature.com/articles/nature11696	Annelida	Metazoa-Annelida-Clitellata-Hirudinida-Glossiphoniidae-Helobdella-robusta-6412	Metazoa-Annelida-Clitellata-Hirudinida-Glossiphoniidae-Helobdella-robusta-6412-Helro1
Leech Annelida Hirudo medicinalis	Hirudo medicinalis	http://download.ripcm.com/hirudo_genome/hmedicinalis.faa.gz	https://www.nature.com/articles/s41598-020-66749-5	Annelida	Metazoa-Annelida-Clitellata-Hirudinida-Hirudinidae-Hirudo-medicinalis-6421	Metazoa-Annelida-Clitellata-Hirudinida-Hirudinidae-Hirudo-medicinalis-6421-genome_hmedicinalis
Acoel flatworm Xenacoelomorpha Hofstenia miamia	Hofstenia miamia	https://metazoa.ensembl.org/Hofstenia_miamia/Info/Annotation/#assembly	https://www.science.org/doi/10.1126/science.aau6173	Xenocoelomorpha	Metazoa-Xenacoelomorpha-Class_unclassified-Acoela-Hofsteniidae-Hofstenia-miamia-442651	Metazoa-Xenacoelomorpha-Class_unclassified-Acoela-Hofsteniidae-Hofstenia-miamia-442651-genome_HmiaM1
Human Chordata Homo sapiens	Homo sapiens	https://www.ensembl.org/Homo_sapiens/Info/Annotation	https://pubmed.ncbi.nlm.nih.gov/11181995/https://www.nature.com/articles/nbt0301_191d	Chordata	Metazoa-Chordata-Mammalia-Primates-Hominidae-Homo-sapiens-9606	Metazoa-Chordata-Mammalia-Primates-Hominidae-Homo-sapiens-9606-GRCh38
Hydra Cnidaria Hydra vulgaris	Hydra vulgaris	https://research.nhgri.nih.gov/hydra/	https://research.nhgri.nih.gov/hydra/	Cnidaria	Metazoa-Cnidaria-Hydrozoa-Anthoathecata-Hydridae-Hydra-vulgaris-6087	Metazoa-Cnidaria-Hydrozoa-Anthoathecata-Hydridae-Hydra-vulgaris-6087-Hm105_Dovetail_Assembly_1_0
Horsecrab Arthropoda Limulus polyphemus	Limulus polyphemus	https://www.ncbi.nlm.nih.gov/genome/annotation_euk/Limulus_polyphemus/101/	https://www.nature.com/articles/s41467-020-16180-1	Arthropoda	Metazoa-Arthropoda-Merostomata-Xiphosura-Limulidae-Limulus-polyphemus-6850	Metazoa-Arthropoda-Merostomata-Xiphosura-Limulidae-Limulus-polyphemus-6850-GCF_000517525.1
Lampshell Brachiopoda Lingula anatina	Lingula anatina	https://www.ncbi.nlm.nih.gov/genome/annotation_euk/Lingula_anatina/101/	https://www.nature.com/articles/ncomms9301	Brachiopoda	Metazoa-Brachiopoda-Lingulata-Lingulida-Lingulidae-Lingula-anatina-7574	Metazoa-Brachiopoda-Lingulata-Lingulida-Lingulidae-Lingula-anatina-7574-GCF_001039355.2
Marine snail Mollusca Lottia gigantea	Lottia gigantea	https://metazoa.ensembl.org/Lottia_gigantea/Info/Annotation/	https://www.nature.com/articles/nature11696	Mollusca	Metazoa-Mollusca-Gastropoda-Order_unclassified-Lottiidae-Lottia-gigantea-225164	Metazoa-Mollusca-Gastropoda-Order_unclassified-Lottiidae-Lottia-gigantea-225164-Lotgi1
Flatworm Platyhelminthes Macrostomum lignano	Macrostomum lignano	ftp://ftp.ebi.ac.uk/pub/databases/wormbase/parasite/releases/WBPS15/species/macrostomum_lignano/PRJNA371498/macrostomum_lignano.PRJNA371498.WBPS15.protein.fa.gz	https://www.nature.com/articles/s41467-017-02214-8	Platyhelminthes	Metazoa-Platyhelminthes-Rhabditophora-Macrostomida-Macrostomidae-Macrostomum-lignano-282301	Metazoa-Platyhelminthes-Rhabditophora-Macrostomida-Macrostomidae-Macrostomum-lignano-282301-PRJNA371498_WBPS15_isoforms_CLEAN
Combjelly Ctenophora Mnemiopsis leidyi	Mnemiopsis leidyi	https://metazoa.ensembl.org/Mnemiopsis_leidyi/Info/Annotation/#assembly	https://www.ncbi.nlm.nih.gov/pmc/articles/PMC3920664/	Ctenophore	Metazoa-Ctenophora-Tentaculata-Lobata-Bolinopsidae-Mnemiopsis-leidyi-27923	Metazoa-Ctenophora-Tentaculata-Lobata-Bolinopsidae-Mnemiopsis-leidyi-27923-MneLei_Aug2011
Sea squirt Chordata Molgula occidentalis	Molgula occidentalis	https://www.aniseed.cnrs.fr/aniseed/download/?file=data%2Fmoocci%2Fmolgula_occidentalis_protein_fasta.zip	https://elifesciences.org/articles/03728	Chordata	Metazoa-Chordata-Ascidiacea-Stolidobranchia-Molgulidae-Molgula-occidentalis-30282	Metazoa-Chordata-Ascidiacea-Stolidobranchia-Molgulidae-Molgula-occidentalis-30282-moxi_T1
Choanoflagellate Unicellular outgroup Monosiga brevicollis	Monosiga brevicollis	https://www.ncbi.nlm.nih.gov/genome/713?genome_assembly_id=30632	https://www.nature.com/articles/nature06617	Unicells	Kingdom_unclassified-Phylum_unclassified-Choanoflagellata-Craspedida-Salpingoecidae-Monosiga-brevicollis-81824	Kingdom_unclassified-Phylum_unclassified-Choanoflagellata-Craspedida-Salpingoecidae-Monosiga-brevicollis-81824-GCF_000002865.3
Box jellyfish Cnidaria Morbakka virulenta	Morbakka virulenta	https://marinegenomics.oist.jp/morbakka_virulenta/download/MOR05_r06_proteins.fa.gz	https://www.nature.com/articles/s41559-019-0853-y	Cnidaria	Metazoa-Cnidaria-Cubozoa-Carybdeida-Carukiidae-Morbakka-virulenta-686327	Metazoa-Cnidaria-Cubozoa-Carybdeida-Carukiidae-Morbakka-virulenta-686327-MOR05_r06_T1
Mouse Chordata Mus musculus	Mus musculus	https://www.ensembl.org/Mus_musculus/Info/Annotation	https://www.nature.com/articles/nature01262	Chordata	Metazoa-Chordata-Mammalia-Rodentia-Muridae-Mus-musculus-10090	Metazoa-Chordata-Mammalia-Rodentia-Muridae-Mus-musculus-10090-GRCm39
Ribbon worm Nemerta Notospermus geniculatus	Notospermus geniculatus	https://marinegenomics.oist.jp/nge_v2/download/nge_genome_v2.0_prot.fa.gz	https://www.nature.com/articles/s41559-017-0389-y	Nemertea	Metazoa-Nemertea-Pilidiophora-Heteronemertea-Lineidae-Notospermus-geniculatus-416868	Metazoa-Nemertea-Pilidiophora-Heteronemertea-Lineidae-Notospermus-geniculatus-416868-nge_genome_v2.0_T1
Octopus Mollusca Octopus bimaculoides	Octopus bimaculoides	https://www.ncbi.nlm.nih.gov/genome/annotation_euk/Octopus_bimaculoides/100/	https://www.nature.com/articles/nature14668	Mollusca	Metazoa-Mollusca-Cephalopoda-Octopoda-Octopodidae-Octopus-bimaculoides-37653	Metazoa-Mollusca-Cephalopoda-Octopoda-Octopodidae-Octopus-bimaculoides-37653-GCF_001194135.1
Pelagic sea squirt Chordata Oikopleura dioica	Oikopleura dioica	https://www.aniseed.cnrs.fr/aniseed/download/?file=data%2Foidioi%2FOidioi_2019_proteins.aa.gz	https://bmcgenomics.biomedcentral.com/articles/10.1186/s12864-021-07512-6	Chordata	Metazoa-Chordata-Appendicularia-Copelata-Oikopleuridae-Oikopleura-dioica-34765	Metazoa-Chordata-Appendicularia-Copelata-Oikopleuridae-Oikopleura-dioica-34765-Oidioi_2019_T1
Lamprey Chordata Petromyzon marinus	Petromyzon marinus	https://www.ncbi.nlm.nih.gov/genome/annotation_euk/Petromyzon_marinus/100/	https://www.nature.com/articles/ng.2568	Chordata	Metazoa-Chordata-Hyperoartia-Petromyzontiformes-Petromyzontidae-Petromyzon-marinus-7757	Metazoa-Chordata-Hyperoartia-Petromyzontiformes-Petromyzontidae-Petromyzon-marinus-7757-GCF_010993605.1
Horseshoe worm Phoronida Phoronis australis	Phoronis australis	https://marinegenomics.oist.jp/pau_v2/download/pau_genome_v2.0_prot.fa.gz	https://www.nature.com/articles/s41559-017-0389-y	Phoronida	Metazoa-Phoronida-Class_unclassified-Order_unclassified-Family_unclassified-Phoronis-australis-115415	Metazoa-Phoronida-Class_unclassified-Order_unclassified-Family_unclassified-Phoronis-australis-115415-pau_genome_v2.0_T1
Priapulid worm Priapulida Priapulus caudatus	Priapulus caudatus	https://www.ncbi.nlm.nih.gov/genome/annotation_euk/Priapulus_caudatus/100/	NA	Priapulida	Metazoa-Priapulida-Priapulimorpha-Priapulimorphida-Priapulidae-Priapulus-caudatus-37621	Metazoa-Priapulida-Priapulimorpha-Priapulimorphida-Priapulidae-Priapulus-caudatus-37621-GCF_000485595.1
Nematode worm Nematoda Pristionchus pacificus	Pristionchus pacificus	https://metazoa.ensembl.org/Pristionchus_pacificus/Info/Annotation/#assembly	https://www.nature.com/articles/ng.227	Nematoda	Metazoa-Nematoda-Chromadorea-Rhabditida-Neodiplogasteridae-Pristionchus-pacificus-54126	Metazoa-Nematoda-Chromadorea-Rhabditida-Neodiplogasteridae-Pristionchus-pacificus-54126-El_Paco
Lungfish Chordata Protopterus annectens	Protopterus annectens	https://www.ncbi.nlm.nih.gov/genome/13908	https://www.cell.com/cell/pdf/S0092-8674(21)00090-8.pdf	Chordata	Metazoa-Chordata-Dipnoi-Lepidosireniformes-Protopteridae-Protopterus-annectens-7888	Metazoa-Chordata-Dipnoi-Lepidosireniformes-Protopteridae-Protopterus-annectens-7888-PAN1.0.pep_T1
Waterbear Tardigrada Ramazzottius varieornatus	Ramazzottius varieornatus	ftp://ftp.ncbi.nlm.nih.gov/genomes/all/GCA/001/949/185/GCA_001949185.1_Rvar_4.0	https://journals.plos.org/plosbiology/article?id=10.1371/journal.pbio.2002266	Tardigrada	Metazoa-Tardigrada-Eutardigrada-Parachela-Ramazzottiidae-Ramazzottius-varieornatus-947166	Metazoa-Tardigrada-Eutardigrada-Parachela-Ramazzottiidae-Ramazzottius-varieornatus-947166-GCA_001949185.1_Rvar_4.0_T1.fasta
Acorn worm Hemichordata Saccoglossus kowalevskii	Saccoglossus kowalevskii	https://www.ncbi.nlm.nih.gov/genome/annotation_euk/Saccoglossus_kowalevskii/101/	https://www.nature.com/articles/nature16150	Hemichordata	Metazoa-Hemichordata-Enteropneusta-Order_unclassified-Harrimaniidae-Saccoglossus-kowalevskii-10224	Metazoa-Hemichordata-Enteropneusta-Order_unclassified-Harrimaniidae-Saccoglossus-kowalevskii-10224-GCF_000003605.2
Flatworm Platyhelminthes Schistosoma mansoni	Schistosoma mansoni	https://www.ncbi.nlm.nih.gov/assembly/GCA_000237925.5	https://www.nature.com/articles/nature08160	Platyhelminthes	Metazoa-Platyhelminthes-Trematoda-Strigeidida-Schistosomatidae-Schistosoma-mansoni-6183	Metazoa-Platyhelminthes-Trematoda-Strigeidida-Schistosomatidae-Schistosoma-mansoni-6183-GCF_000237925.1
Flatworm Platyhelminthes Schmidtea mediterranea	Schmidtea mediterranea	https://www.ncbi.nlm.nih.gov/assembly/GCA_000237925.5	https://www.nature.com/articles/nature25473	Platyhelminthes	Metazoa-Platyhelminthes-Rhabditophora-Tricladida-Dugesiidae-Schmidtea-mediterranea-79327	Metazoa-Platyhelminthes-Rhabditophora-Tricladida-Dugesiidae-Schmidtea-mediterranea-412041-PRJNA379262_WBPS15
Catshark Chordata Scyliorhinus canicula	Scyliorhinus canicula	https://www.ncbi.nlm.nih.gov/genome/?term=txid7830[orgn]	NA	Chordata	Metazoa-Chordata-Chondrichthyes-Carcharhiniformes-Scyliorhinidae-Scyliorhinus-canicula-7830	Metazoa-Chordata-Chondrichthyes-Carcharhiniformes-Scyliorhinidae-Scyliorhinus-canicula-7830-GCF_902713615.1
Ichthyosporean Unicellular outgroup Sphaeroforma arctica	Sphaeroforma arctica	https://figshare.com/articles/dataset/Sphaeroforma_arctica_transcriptome/8299529/2?file=15550823	https://elifesciences.org/articles/49801	Unicells	Kingdom_unclassified-Phylum_unclassified-Ichthyosporea-Ichthyophonida-Family_unclassified-Sphaeroforma-arctica-72019	Kingdom_unclassified-Phylum_unclassified-Ichthyosporea-Ichthyophonida-Family_unclassified-Sphaeroforma-arctica-72019-elife15550829
Sea urchin Echinodermata Strongylocentrotus purpuratus	Strongylocentrotus purpuratus	https://metazoa.ensembl.org/Strongylocentrotus_purpuratus/Info/Annotation/#assembly	https://www.ncbi.nlm.nih.gov/pmc/articles/PMC3159423/	Echinodermata	Metazoa-Echinodermata-Echinoidea-Camarodonta-Strongylocentrotidae-Strongylocentrotus-purpuratus-7668	Metazoa-Echinodermata-Echinoidea-Camarodonta-Strongylocentrotidae-Strongylocentrotus-purpuratus-7668-Spur_5.0
Trichoplax Placozoa Trichoplax adhaerens	Trichoplax adhaerens	https://www.ncbi.nlm.nih.gov/assembly/GCF_000150275.1/#/st	https://www.nature.com/articles/nature07191	Placozoa	Metazoa-Placozoa-Class_unclassified-Order_unclassified-Trichoplacidae-Trichoplax-adhaerens-10228	Metazoa-Placozoa-Class_unclassified-Order_unclassified-Trichoplacidae-Trichoplax-adhaerens-10228-GCF_000150275.1
Frog Chordata Xenopus tropicalis	Xenopus tropicalis	https://www.ncbi.nlm.nih.gov/genome/annotation_euk/Xenopus_tropicalis/104/	https://pubmed.ncbi.nlm.nih.gov/20431018/	Chordata	Metazoa-Chordata-Amphibia-Anura-Pipidae-Xenopus-tropicalis-8364	Metazoa-Chordata-Amphibia-Anura-Pipidae-Xenopus-tropicalis-8364-GCF_000004195.4
