## Supplemental Table 6 for "Epigenetic machinery is functionally conserved in cephalopods"

### Sheet: DNA_methylation
Ensembl_Transcript.ID	Human_Gene.Aliases	Function	Trinotate_UniProt.Entry.Name	Ensembl_Gene.ID	RefSeq.peptide.ID	UniProt.ID	NCBI_Gene.ID	NCBI_Gene.Symbol	NCBI_Gene.Aliases
Ocbimv22038790m	MBD2	5mC reader/interactor	MBD2_HUMAN	Ocbimv22038790m.g	XP_014790612.1	A0A0L8IGT2
Ocbimv22038790m	MBD2	5mC reader/interactor	MBD2_HUMAN	Ocbimv22038790m.g	XP_014790592.1	A0A0L8IGT2
Ocbimv22038790m	MBD2	5mC reader/interactor	MBD2_HUMAN	Ocbimv22038790m.g	XP_014790599.1	A0A0L8IGT2
Ocbimv22038791m	MBD2.1	5mC reader/interactor	MBD2_HUMAN	Ocbimv22038790m.g	XP_014790605.1	A0A0L8II07
Ocbimv22026836m	MBD4	5mC reader/interactor	MBD4_HUMAN	Ocbimv22026836m.g	XP_014777552.1	A0A0L8GVZ4	106874355	LOC106874355	OCBIM_22026836mg
Ocbimv22010669m	MBD5	5mC reader/interactor	MBD5_HUMAN	Ocbimv22010669m.g		A0A0L8HN75
Ocbimv22010670m	MBD5.1	5mC reader/interactor	MBD5_HUMAN	Ocbimv22010670m.g	XP_014770862.1	A0A0L8HNE6
Ocbimv22021185m	UHRF1	5mC reader/interactor	UHRF1_MOUSE (NOT UHRF2_MOUSE)	Ocbimv22021185m.g	XP_014778387.1	A0A0L8IC59	106874972	LOC106874972	OCBIM_22021185mg
Ocbimv22034501m	DNMT1	5mC writer	DNMT1_CHICK	Ocbimv22034501m.g	XP_014781622.1	A0A0L8GEZ1	106877272	LOC106877272	OCBIM_22034501mg
Ocbimv22010486m	DNMT3B	5mC writer	DNM3B_MOUSE	Ocbimv22010487m.g	XP_014770812.1	A0A0L8HNI8	106869540	LOC106869540	OCBIM_22010487mg
Ocbimv22010487m	DNMT3B.1	5mC writer	DNM3B_MOUSE	Ocbimv22010487m.g	XP_014770811.1	A0A0L8HNR6	106869540	LOC106869540	OCBIM_22010487mg
Ocbimv22010487m	DNMT3B.1	5mC writer	DNM3B_MOUSE	Ocbimv22010487m.g	XP_014770810.1	A0A0L8HNR6	106869540	LOC106869540	OCBIM_22010487mg
Ocbimv22010487m	DNMT3B.1	5mC writer	DNM3B_MOUSE	Ocbimv22010487m.g	XP_014770814.1	A0A0L8HNR6	106869540	LOC106869540	OCBIM_22010487mg
Ocbimv22010487m	DNMT3B.1	5mC writer	DNM3B_MOUSE	Ocbimv22010487m.g	XP_014770809.1	A0A0L8HNR6	106869540	LOC106869540	OCBIM_22010487mg
Ocbimv22010487m	DNMT3B.1	5mC writer	DNM3B_MOUSE	Ocbimv22010487m.g	XP_014770808.1	A0A0L8HNR6	106869540	LOC106869540	OCBIM_22010487mg
Ocbimv22017286m	TET1	5mC modifier	TET1_HUMAN	Ocbimv22017286m.g	XP_014773359.1	A0A0L8HDI1
Ocbimv22017286m	TET1	5mC modifier	TET1_HUMAN	Ocbimv22017286m.g	XP_014773360.1	A0A0L8HDI1
Ocbimv22017286m	TET1	5mC modifier	TET1_HUMAN	Ocbimv22017286m.g	XP_014773362.1	A0A0L8HDI1
Ocbimv22017286m	TET1	5mC modifier	TET1_HUMAN	Ocbimv22017286m.g	XP_014773358.1	A0A0L8HDI1
Ocbimv22016040m	TET2	5mC modifier	TET2_HUMAN	Ocbimv22016040m.g	XP_014772828.1	A0A0L8HF41
Ocbimv22016040m	TET2	5mC modifier	TET2_HUMAN	Ocbimv22016040m.g	XP_014772827.1	A0A0L8HF41
Ocbimv22016040m	TET2	5mC modifier	TET2_HUMAN	Ocbimv22016040m.g	XP_014772829.1	A0A0L8HF41
Ocbimv22032177m	TDG	5mC modifier	TDG_HUMAN	Ocbimv22032177m.g	XP_014780297.1	A0A0L8GKI7

### Sheet: Histone_Methylation
Ensembl_Transcript.ID	Human_Gene.Aliases	Function	Trinotate_UniProt.Entry.Name	Ensembl_Gene.ID	RefSeq.peptide.ID	UniProt.ID	NCBI_Gene.ID	NCBI_Gene.Symbol	NCBI_Gene.Aliases
Ocbimv22023965m	SETD1B	H3K4me3 writer	SET1B_XENTR	Ocbimv22023965m.g	XP_014790317.1	A0A0L8FFB6
Ocbimv22000386m	SMYD3	H3K4me2/me3 writer	SMYD3_HUMAN	Ocbimv22000386m.g		A0A0L8G488
Ocbimv22009765m	SMYD3.1	H3K4me2/me3 writer	SMYD3_MOUSE	Ocbimv22009765m.g	XP_014770587.1	A0A0L8HPI6	106869377	LOC106869377	OCBIM_22009765mg
Ocbimv22032554m	SMYD3.2	H3K4me2/me3 writer	SMYD3_HUMAN	Ocbimv22032554m.g	XP_014780524.1	A0A0L8GKJ9	106876475	LOC106876475	OCBIM_22032554mg
Ocbimv22032555m	SMYD3.3	H3K4me2/me3 writer	SMYD3_HUMAN	Ocbimv22032555m.g	XP_014780523.1	A0A0L8GJ91
Ocbimv22035018m	SETD2	H3K36me3 writer	SETD2_MOUSE	Ocbimv22035018m.g	XP_014790886.1	A0A0L8I4J4	106884161	LOC106884161	OCBIM_22035018mg
Ocbimv22035018m	SETD2	H3K36me3 writer	SETD2_MOUSE	Ocbimv22035018m.g	XP_014790882.1	A0A0L8I4J4	106884161	LOC106884161	OCBIM_22035018mg
Ocbimv22035018m	SETD2	H3K36me3 writer	SETD2_MOUSE	Ocbimv22035018m.g	XP_014790885.1	A0A0L8I4J4	106884161	LOC106884161	OCBIM_22035018mg
Ocbimv22035018m	SETD2	H3K36me3 writer	SETD2_MOUSE	Ocbimv22035018m.g	XP_014790884.1	A0A0L8I4J4	106884161	LOC106884161	OCBIM_22035018mg
Ocbimv22035018m	SETD2	H3K36me3 writer	SETD2_MOUSE	Ocbimv22035018m.g	XP_014790883.1	A0A0L8I4J4	106884161	LOC106884161	OCBIM_22035018mg
Ocbimv22035018m	SETD2	H3K36me3 writer	SETD2_MOUSE	Ocbimv22035018m.g	XP_014790881.1	A0A0L8I4J4	106884161	LOC106884161	OCBIM_22035018mg
Ocbimv22035018m	SETD2	H3K36me3 writer	SETD2_MOUSE	Ocbimv22035018m.g	XP_014790887.1	A0A0L8I4J4	106884161	LOC106884161	OCBIM_22035018mg
Ocbimv22035449m	SETD2.1	H3K36me3 writer	SETD2_HUMAN	Ocbimv22035449m.g	XP_014782020.1	A0A0L8GD50	106877592	LOC106877592	OCBIM_22035449mg
Ocbimv22035449m	SETD2.1	H3K36me3 writer	SETD2_HUMAN	Ocbimv22035449m.g	XP_014782019.1	A0A0L8GD50	106877592	LOC106877592	OCBIM_22035449mg
Ocbimv22035449m	SETD2.1	H3K36me3 writer	SETD2_HUMAN	Ocbimv22035449m.g	XP_014782021.1	A0A0L8GD50	106877592	LOC106877592	OCBIM_22035449mg
Ocbimv22035450m	SETD2.2	H3K36me3 writer	SETD2_HUMAN	Ocbimv22035449m.g	XP_014782022.1	A0A0L8GDD8	106877592	LOC106877592	OCBIM_22035449mg
Ocbimv22035450m	SETD2.2	H3K36me3 writer	SETD2_HUMAN	Ocbimv22035449m.g	XP_014782023.1	A0A0L8GDD8	106877592	LOC106877592	OCBIM_22035449mg
Ocbimv22035450m	SETD2.2	H3K36me3 writer	SETD2_HUMAN	Ocbimv22035449m.g	XP_014782019.1	A0A0L8GDD8	106877592	LOC106877592	OCBIM_22035449mg
Ocbimv22035450m	SETD2.2	H3K36me3 writer	SETD2_HUMAN	Ocbimv22035449m.g	XP_014782020.1	A0A0L8GDD8	106877592	LOC106877592	OCBIM_22035449mg
Ocbimv22024870m	SETDB1	H3K9me3 writer	STB1B_DANRE	Ocbimv22024870m.g	XP_014776504.1	A0A0L8H098
Ocbimv22024870m	SETDB1	H3K9me3 writer	STB1B_DANRE	Ocbimv22024870m.g	XP_014776503.1	A0A0L8H098
Ocbimv22024871m	SETDB1.1	H3K9me3 writer	SETB1_XENLA	Ocbimv22024872m.g		A0A0L8H0S6	106873583	LOC106873583	OCBIM_22024872mg
Ocbimv22024872m	SETDB1.2	H3K9me3 writer	SETB1_XENLA	Ocbimv22024872m.g	XP_014776501.1	A0A0L8H1Q4	106873583	LOC106873583	OCBIM_22024872mg
Ocbimv22037503m	SUV39H2	H3K9me3 writer	SUV92_CHICK	Ocbimv22037503m.g	XP_014782946.1	A0A0L8G9I8
Ocbimv22018841m	EZH2	H3K27me3 writer	EZH2_MOUSE	Ocbimv22018841m.g	XP_014777363.1	A0A0L8ICE3
Ocbimv22037160m	SUZ12	H3K27me3 component PRC2 complex	SUZ12_XENTR	Ocbimv22037160m.g	XP_014791319.1	A0A0L8I2R1	106884444	LOC106884444	OCBIM_22037160mg
Ocbimv22037161m	SUZ12.1	H3K27me3 component PRC2 complex	SUZ12_XENTR	Ocbimv22037160m.g	XP_014791320.1	A0A0L8I2V6	106884444	LOC106884444	OCBIM_22037160mg
Ocbimv22010468m	EED	H3K27me3 component PRC2 complex	EED_CHICK	Ocbimv22010468m.g	XP_014770789.1	A0A0L8HPY7
Ocbimv22020342m	EED.1	H3K27me3 component PRC2 complex	EED_XENTR	Ocbimv22020342m.g		A0A0L8FHG4
Ocbimv22005773m	KDM5A	H3K4me2/3 eraser	KDM5A_HUMAN	Ocbimv22005774m.g		A0A0L8HUI7
Ocbimv22005774m	KDM5A.1	H3K4me2/3 eraser	KDM5A_HUMAN	Ocbimv22005774m.g	XP_014769280.1	A0A0L8HUL0
Ocbimv22022160m	KDM5B	H3K4me1/2/3 eraser	KDM5B_CHICK	Ocbimv22022160m.g		A0A0L8H519
Ocbimv22038735m	KDM1B	H3K4me1/2 eraser	KDM1B_HUMAN	Ocbimv22038735m.g	XP_014767604.1	A0A0L8I2T0	106867282	LOC106867282	OCBIM_22038735mg
Ocbimv22009138m	KDM1A	H3K4me1/2 or H3K9me1/2 eraser	KDM1A_MOUSE	Ocbimv22009138m.g	XP_014771266.1	A0A0L8IG61	106869849	LOC106869849	OCBIM_22009138mg
Ocbimv22009138m	KDM1A	H3K4me1/2 or H3K9me1/2 eraser	KDM1A_MOUSE	Ocbimv22009138m.g	XP_014771252.1	A0A0L8IG61	106869849	LOC106869849	OCBIM_22009138mg
Ocbimv22009138m	KDM1A	H3K4me1/2 or H3K9me1/2 eraser	KDM1A_MOUSE	Ocbimv22009138m.g	XP_014771261.1	A0A0L8IG61	106869849	LOC106869849	OCBIM_22009138mg
Ocbimv22009139m	KDM1A.1	H3K4me1/2 or H3K9me1/2 eraser	KDM1A_MOUSE	Ocbimv22009138m.g	XP_014771271.1	A0A0L8IEY1	106869849	LOC106869849	OCBIM_22009138mg
Ocbimv22009139m	KDM1A.1	H3K4me1/2 or H3K9me1/2 eraser	KDM1A_MOUSE	Ocbimv22009138m.g	XP_014771278.1	A0A0L8IEY1	106869849	LOC106869849	OCBIM_22009138mg
Ocbimv22033383m	KDM8	H3K36me2/3 eraser	JMJ30_ARATH	Ocbimv22033383m.g	XP_014790571.1	A0A0L8I5S1	106883937	LOC106883937	OCBIM_22033383mg
Ocbimv22032519m	KDM8.1	H3K36me2/3 eraser	KDM8_XENTR	Ocbimv22032519m.g		A0A0L8GJB3	106876462	LOC106876462	OCBIM_22032519mg
Ocbimv22032520m	KDM8.2	H3K36me2/3 eraser	KDM8_XENTR	Ocbimv22032519m.g	XP_014780509.1	A0A0L8GJF0	106876462	LOC106876462	OCBIM_22032519mg
Ocbimv22032520m	KDM8.2	H3K36me2/3 eraser	KDM8_XENTR	Ocbimv22032519m.g	XP_014780508.1	A0A0L8GJF0	106876462	LOC106876462	OCBIM_22032519mg
Ocbimv22013320m	KDM4A	H3K9me3 or H3K36me3 eraser	KDM4A_MOUSE	Ocbimv22013320m.g	XP_014771888.1	A0A0L8HJ86	106870363	LOC106870363	OCBIM_22013320mg
Ocbimv22021418m	KDM4C	H3K9me3 or H3K36me3 eraser	KDM4C_MOUSE	Ocbimv22021418m.g	XP_014789962.1	A0A0L8FGP2
Ocbimv22028838m	KDM3B	H3K9me eraser	KDM3B_HUMAN	Ocbimv22028838m.g	XP_014778470.1	A0A0L8GSA8	106875029	LOC106875029	OCBIM_22028838mg
Ocbimv22028838m	KDM3B	H3K9me eraser	KDM3B_HUMAN	Ocbimv22028838m.g	XP_014778468.1	A0A0L8GSA8	106875029	LOC106875029	OCBIM_22028838mg
Ocbimv22028838m	KDM3B	H3K9me eraser	KDM3B_HUMAN	Ocbimv22028838m.g	XP_014778472.1	A0A0L8GSA8	106875029	LOC106875029	OCBIM_22028838mg
Ocbimv22028838m	KDM3B	H3K9me eraser	KDM3B_HUMAN	Ocbimv22028838m.g	XP_014778469.1	A0A0L8GSA8	106875029	LOC106875029	OCBIM_22028838mg
Ocbimv22028838m	KDM3B	H3K9me eraser	KDM3B_HUMAN	Ocbimv22028838m.g	XP_014778471.1	A0A0L8GSA8	106875029	LOC106875029	OCBIM_22028838mg
Ocbimv22021419m	KDM4B	H3K9me3 eraser	KDM4B_DROME	Ocbimv22021419m.g	XP_014789964.1	A0A0L8FGV6
Ocbimv22002927m	KDM6A	H3K27me2/3 eraser	KDM6A_HUMAN	Ocbimv22002927m.g	XP_014785305.1	A0A0L8G045
Ocbimv22018482m	KDM6A.1	H3K27me2/3 eraser	KDM6A_HUMAN	Ocbimv22018482m.g	XP_014789476.1	A0A0L8FIN7
Ocbimv22020383m	KDM6A.2	H3K27me2/3 eraser	KDM6A_HUMAN	Ocbimv22020383m.g	XP_014774662.1	A0A0L8H8H6

### Sheet: HMTs_Extended
Ensembl_Transcript.ID	Human_Gene.Aliases	Function	Trinotate_UniProt.Entry.Name	Ensembl_Gene.ID	RefSeq.peptide.ID	UniProt.ID	NCBI_Gene.ID	NCBI_Gene.Symbol	NCBI_Gene.Aliases
Ocbimv22018841m	EZH2	H3K27me3 writer	EZH2_MOUSE	Ocbimv22018841m.g	XP_014777363.1	A0A0L8ICE3
Ocbimv22033787m	NSD2	H3K36me2 writer	NSD2_HUMAN	Ocbimv22033791m.g		A0A0L8GGL6
Ocbimv22033788m	NSD2.1	H3K36me2 writer	NSD2_HUMAN	Ocbimv22033791m.g		A0A0L8GGG5
Ocbimv22033790m	NSD2.2	H3K36me2 writer	NSD2_HUMAN	Ocbimv22033791m.g		A0A0L8GGG5
Ocbimv22033791m	NSD2.3	H3K36me2 writer	NSD2_HUMAN	Ocbimv22033791m.g		A0A0L8GGL6
Ocbimv22033792m	NSD2.4	H3K36me2 writer	NSD2_HUMAN	Ocbimv22033791m.g	XP_014781229.1	A0A0L8GGL6
Ocbimv22033793m	NSD2.5	H3K36me2 writer	NSD2_HUMAN	Ocbimv22033791m.g		A0A0L8GGG5
Ocbimv22033794m	NSD1	H3K36me2 writer	NSD1_MOUSE	Ocbimv22033794m.g	XP_014781230.1	A0A0L8GGM3
Ocbimv22000557m	SETMAR	H3K36me2 writer and DSB repair	SETMR_HUMAN	Ocbimv22000557m.g	XP_014784286.1	A0A0L8G4I1	106879296	LOC106879296	OCBIM_22000557mg
Ocbimv22000557m	SETMAR	H3K36me2 writer and DSB repair	SETMR_HUMAN	Ocbimv22000557m.g	XP_014784287.1	A0A0L8G4I1	106879296	LOC106879296	OCBIM_22000557mg
Ocbimv22000557m	SETMAR	H3K36me2 writer and DSB repair	SETMR_HUMAN	Ocbimv22000557m.g	XP_014784285.1	A0A0L8G4I1	106879296	LOC106879296	OCBIM_22000557mg
Ocbimv22002052m	SETMAR.1	H3K36me2 writer and DSB repair	SETMR_HUMAN	Ocbimv22002052m.g		A0A0L8G1U3
Ocbimv22003086m	SETMAR.2	H3K36me2 writer and DSB repair	SETMR_HUMAN	Ocbimv22003085m.g	XP_014785353.1	A0A0L8G000	106880062	LOC106880062	OCBIM_22003085mg
Ocbimv22005785m	SETMAR.3	H3K36me2 writer and DSB repair	SETMR_HUMAN	Ocbimv22005785m.g	XP_014769271.1	A0A0L8IGX0	106868483	LOC106868483	OCBIM_22005785mg
Ocbimv22005785m	SETMAR.3	H3K36me2 writer and DSB repair	SETMR_HUMAN	Ocbimv22005785m.g	XP_014769260.1	A0A0L8IGX0	106868483	LOC106868483	OCBIM_22005785mg
Ocbimv22005785m	SETMAR.3	H3K36me2 writer and DSB repair	SETMR_HUMAN	Ocbimv22005785m.g	XP_014769143.1	A0A0L8IGX0	106868483	LOC106868483	OCBIM_22005785mg
Ocbimv22005785m	SETMAR.3	H3K36me2 writer and DSB repair	SETMR_HUMAN	Ocbimv22005785m.g	XP_014769134.1	A0A0L8IGX0	106868483	LOC106868483	OCBIM_22005785mg
Ocbimv22005785m	SETMAR.3	H3K36me2 writer and DSB repair	SETMR_HUMAN	Ocbimv22005785m.g	XP_014769126.1	A0A0L8IGX0	106868483	LOC106868483	OCBIM_22005785mg
Ocbimv22005785m	SETMAR.3	H3K36me2 writer and DSB repair	SETMR_HUMAN	Ocbimv22005785m.g	XP_014769278.1	A0A0L8IGX0	106868483	LOC106868483	OCBIM_22005785mg
Ocbimv22008045m	SETMAR.4	H3K36me2 writer and DSB repair	SETMR_HUMAN	Ocbimv22008045m.g		A0A0L8HRB9
Ocbimv22008758m	SETMAR.5	H3K36me2 writer and DSB repair	SETMR_HUMAN	Ocbimv22008758m.g	XP_014787134.1	A0A0L8FTW1
Ocbimv22009925m	SETMAR.6	H3K36me2 writer and DSB repair	SETMR_HUMAN	Ocbimv22009925m.g		A0A0L8HP28
Ocbimv22010145m	SETMAR.7	H3K36me2 writer and DSB repair	SETMR_HUMAN	Ocbimv22010145m.g		A0A0L8HP07
Ocbimv22011758m	SETMAR.8	H3K36me2 writer and DSB repair	SETMR_HUMAN	Ocbimv22011758m.g		A0A0L8FQH9
Ocbimv22012479m	SETMAR.9	H3K36me2 writer and DSB repair	SETMR_HUMAN	Ocbimv22012479m.g	XP_014771500.1	A0A0L8HKS8
Ocbimv22012858m	SETMAR.10	H3K36me2 writer and DSB repair	SETMR_HUMAN	Ocbimv22012858m.g	XP_014771694.1	A0A0L8HJZ7	106870206	LOC106870206	OCBIM_22012858mg
Ocbimv22013129m	SETMAR.11	H3K36me2 writer and DSB repair	SETMR_HUMAN	Ocbimv22013129m.g		A0A0L8HKU0
Ocbimv22013177m	SETMAR.12	H3K36me2 writer and DSB repair	SETMR_HUMAN	Ocbimv22013177m.g		A0A0L8FNH4
Ocbimv22013246m	SETMAR.13	H3K36me2 writer and DSB repair	SETMR_HUMAN	Ocbimv22013246m.g		A0A0L8HJP3
Ocbimv22013977m	SETMAR.14	H3K36me2 writer and DSB repair	SETMR_HUMAN	Ocbimv22013977m.g		A0A0L8FMP2
Ocbimv22014918m	SETMAR.15	H3K36me2 writer and DSB repair	SETMR_HUMAN	Ocbimv22014918m.g	XP_014772421.1	A0A0L8HI50	106870745	LOC106870745	OCBIM_22014918mg
Ocbimv22015247m	SETMAR.16	H3K36me2 writer and DSB repair	SETMR_RAT	Ocbimv22015247m.g	XP_014772580.1	A0A0L8HG55
Ocbimv22015549m	SETMAR.17	H3K36me2 writer and DSB repair	SETMR_HUMAN	Ocbimv22015549m.g		A0A0L8FL73
Ocbimv22015562m	SETMAR.18	H3K36me2 writer and DSB repair	SETMR_HUMAN	Ocbimv22015561m.g		A0A0L8FL12
Ocbimv22015642m	SETMAR.19	H3K36me2 writer and DSB repair	SETMR_HUMAN	Ocbimv22015642m.g		A0A0L8HGY5
Ocbimv22017409m	SETMAR.20	H3K36me2 writer and DSB repair	SETMR_HUMAN	Ocbimv22017410m.g	XP_014773425.1	A0A0L8HCT2	106871466	LOC106871466	OCBIM_22017410mg
Ocbimv22017409m	SETMAR.20	H3K36me2 writer and DSB repair	SETMR_HUMAN	Ocbimv22017410m.g	XP_014773424.1	A0A0L8HCT2	106871466	LOC106871466	OCBIM_22017410mg
Ocbimv22017410m	SETMAR.21	H3K36me2 writer and DSB repair	SETMR_HUMAN	Ocbimv22017410m.g	XP_014773425.1	A0A0L8HCT2	106871466	LOC106871466	OCBIM_22017410mg
Ocbimv22017410m	SETMAR.21	H3K36me2 writer and DSB repair	SETMR_HUMAN	Ocbimv22017410m.g	XP_014773424.1	A0A0L8HCT2	106871466	LOC106871466	OCBIM_22017410mg
Ocbimv22017641m	SETMAR.22	H3K36me2 writer and DSB repair	SETMR_HUMAN	Ocbimv22017641m.g		A0A0L8HE25
Ocbimv22018226m	SETMAR.23	H3K36me2 writer and DSB repair	SETMR_HUMAN	Ocbimv22018226m.g	XP_014776265.1	A0A0L8ICR9	106873420	LOC106873420	OCBIM_22018226mg
Ocbimv22020066m	SETMAR.24	H3K36me2 writer and DSB repair	SETMR_HUMAN	Ocbimv22020066m.g	XP_014774534.1	A0A0L8H904	106872166	LOC106872166	OCBIM_22020066mg
Ocbimv22020066m	SETMAR.24	H3K36me2 writer and DSB repair	SETMR_HUMAN	Ocbimv22020066m.g	XP_014774535.1	A0A0L8H904	106872166	LOC106872166	OCBIM_22020066mg
Ocbimv22020066m	SETMAR.24	H3K36me2 writer and DSB repair	SETMR_HUMAN	Ocbimv22020066m.g	XP_014774536.1	A0A0L8H904	106872166	LOC106872166	OCBIM_22020066mg
Ocbimv22020806m	SETMAR.25	H3K36me2 writer and DSB repair	SETMR_HUMAN	Ocbimv22020806m.g		A0A0L8IC84
Ocbimv22021584m	SETMAR.26	H3K36me2 writer and DSB repair	SETMR_HUMAN	Ocbimv22021584m.g		A0A0L8FHC1
Ocbimv22022384m	SETMAR.27	H3K36me2 writer and DSB repair	SETMR_HUMAN	Ocbimv22022384m.g	XP_014790108.1	A0A0L8FGZ1	106883569	LOC106883569	OCBIM_22022384mg
Ocbimv22025148m	SETMAR.28	H3K36me2 writer and DSB repair	SETMR_HUMAN	Ocbimv22025148m.g	XP_014776598.1	A0A0L8H019
Ocbimv22029286m	SETMAR.29	H3K36me2 writer and DSB repair	SETMR_HUMAN	Ocbimv22029286m.g	XP_014781865.1	A0A0L8GRU9
Ocbimv22029286m	SETMAR.29	H3K36me2 writer and DSB repair	SETMR_HUMAN	Ocbimv22029286m.g	XP_014773434.1	A0A0L8GRU9
Ocbimv22029286m	SETMAR.29	H3K36me2 writer and DSB repair	SETMR_HUMAN	Ocbimv22029286m.g	XP_014786386.1	A0A0L8GRU9
Ocbimv22029286m	SETMAR.29	H3K36me2 writer and DSB repair	SETMR_HUMAN	Ocbimv22029286m.g	XP_014790550.1	A0A0L8GRU9
Ocbimv22029286m	SETMAR.29	H3K36me2 writer and DSB repair	SETMR_HUMAN	Ocbimv22029286m.g	XP_014785013.1	A0A0L8GRU9
Ocbimv22031419m	SETMAR.30	H3K36me2 writer and DSB repair	SETMR_HUMAN	Ocbimv22031419m.g	XP_014779804.1	A0A0L8GM11	106875974	LOC106875974	OCBIM_22031419mg
Ocbimv22032208m	SETMAR.31	H3K36me2 writer and DSB repair	SETMR_HUMAN	Ocbimv22032208m.g	XP_014790464.1	A0A0L8I6A9
Ocbimv22033065m	SETMAR.32	H3K36me2 writer and DSB repair	SETMR_HUMAN	Ocbimv22033065m.g		A0A0L8GIL3
Ocbimv22033851m	SETMAR.33	H3K36me2 writer and DSB repair	SETMR_HUMAN	Ocbimv22033851m.g	XP_014781303.1	A0A0L8GG70	106877032	LOC106877032	OCBIM_22033851mg
Ocbimv22033851m	SETMAR.33	H3K36me2 writer and DSB repair	SETMR_HUMAN	Ocbimv22033851m.g	XP_014781301.1	A0A0L8GG70	106877032	LOC106877032	OCBIM_22033851mg
Ocbimv22033851m	SETMAR.33	H3K36me2 writer and DSB repair	SETMR_HUMAN	Ocbimv22033851m.g	XP_014781388.1	A0A0L8GG70	106877032	LOC106877032	OCBIM_22033851mg
Ocbimv22033851m	SETMAR.33	H3K36me2 writer and DSB repair	SETMR_HUMAN	Ocbimv22033851m.g	XP_014781302.1	A0A0L8GG70	106877032	LOC106877032	OCBIM_22033851mg
Ocbimv22034080m	SETMAR.34	H3K36me2 writer and DSB repair	SETMR_HUMAN	Ocbimv22034079m.g	XP_014781373.1	A0A0L8GFY0	106877092	LOC106877092	OCBIM_22034079mg
Ocbimv22039356m	SETMAR.35	H3K36me2 writer and DSB repair	SETMR_HUMAN	Ocbimv22039355m.g		A0A0L8G7D9
Ocbimv22039580m	SETMAR.36	H3K36me2 writer and DSB repair	SETMR_HUMAN	Ocbimv22039580m.g		A0A0L8G624
Ocbimv22039631m	SETMAR.37	H3K36me2 writer and DSB repair	SETMR_HUMAN	Ocbimv22039631m.g		A0A0L8I0X9
Ocbimv22039632m	SETMAR.38	H3K36me2 writer and DSB repair	SETMR_HUMAN	Ocbimv22039632m.g		A0A0L8I1Z6
Ocbimv22035018m	SETD2	H3K36me3 writer	SETD2_MOUSE	Ocbimv22035018m.g	XP_014790883.1	A0A0L8I4J4	106884161	LOC106884161	OCBIM_22035018mg
Ocbimv22035018m	SETD2	H3K36me3 writer	SETD2_MOUSE	Ocbimv22035018m.g	XP_014790887.1	A0A0L8I4J4	106884161	LOC106884161	OCBIM_22035018mg
Ocbimv22035018m	SETD2	H3K36me3 writer	SETD2_MOUSE	Ocbimv22035018m.g	XP_014790886.1	A0A0L8I4J4	106884161	LOC106884161	OCBIM_22035018mg
Ocbimv22035018m	SETD2	H3K36me3 writer	SETD2_MOUSE	Ocbimv22035018m.g	XP_014790885.1	A0A0L8I4J4	106884161	LOC106884161	OCBIM_22035018mg
Ocbimv22035018m	SETD2	H3K36me3 writer	SETD2_MOUSE	Ocbimv22035018m.g	XP_014790882.1	A0A0L8I4J4	106884161	LOC106884161	OCBIM_22035018mg
Ocbimv22035018m	SETD2	H3K36me3 writer	SETD2_MOUSE	Ocbimv22035018m.g	XP_014790881.1	A0A0L8I4J4	106884161	LOC106884161	OCBIM_22035018mg
Ocbimv22035018m	SETD2	H3K36me3 writer	SETD2_MOUSE	Ocbimv22035018m.g	XP_014790884.1	A0A0L8I4J4	106884161	LOC106884161	OCBIM_22035018mg
Ocbimv22035449m	SETD2.1	H3K36me3 writer	SETD2_HUMAN	Ocbimv22035449m.g	XP_014782019.1	A0A0L8GD50	106877592	LOC106877592	OCBIM_22035449mg
Ocbimv22035449m	SETD2.1	H3K36me3 writer	SETD2_HUMAN	Ocbimv22035449m.g	XP_014782021.1	A0A0L8GD50	106877592	LOC106877592	OCBIM_22035449mg
Ocbimv22035449m	SETD2.1	H3K36me3 writer	SETD2_HUMAN	Ocbimv22035449m.g	XP_014782020.1	A0A0L8GD50	106877592	LOC106877592	OCBIM_22035449mg
Ocbimv22035450m	SETD2.2	H3K36me3 writer	SETD2_HUMAN	Ocbimv22035449m.g	XP_014782020.1	A0A0L8GDD8	106877592	LOC106877592	OCBIM_22035449mg
Ocbimv22035450m	SETD2.2	H3K36me3 writer	SETD2_HUMAN	Ocbimv22035449m.g	XP_014782022.1	A0A0L8GDD8	106877592	LOC106877592	OCBIM_22035449mg
Ocbimv22035450m	SETD2.2	H3K36me3 writer	SETD2_HUMAN	Ocbimv22035449m.g	XP_014782023.1	A0A0L8GDD8	106877592	LOC106877592	OCBIM_22035449mg
Ocbimv22035450m	SETD2.2	H3K36me3 writer	SETD2_HUMAN	Ocbimv22035449m.g	XP_014782019.1	A0A0L8GDD8	106877592	LOC106877592	OCBIM_22035449mg
Ocbimv22037387m	ASH1L	H3K36me3 writer	ASH1L_MOUSE	Ocbimv22037387m.g	XP_014791380.1	A0A0L8I2K7	106884485	LOC106884485	OCBIM_22037387mg
Ocbimv22037388m	ASH1L.1	H3K36me3 writer	ASH1L_HUMAN	Ocbimv22037387m.g		A0A0L8I2M0	106884485	LOC106884485	OCBIM_22037387mg
Ocbimv22037389m	ASH1L.2	H3K36me3 writer	ASH1L_HUMAN	Ocbimv22037387m.g	XP_014791381.1	A0A0L8I2I7	106884485	LOC106884485	OCBIM_22037387mg
Ocbimv22037390m	ASH1L.3	H3K36me3 writer	ASH1L_MOUSE	Ocbimv22037387m.g	XP_014791382.1	A0A0L8I3R1	106884485	LOC106884485	OCBIM_22037387mg
Ocbimv22009081m	SETD3	H3K4me and H3K36me writer or Actin-H73me	SETD3_CALJA	Ocbimv22009081m.g	XP_014787293.1	A0A0L8FSI6	106881421	LOC106881421	OCBIM_22009081mg
Ocbimv22021200m	KMT2A	H3K4me writer (MLL1/MLL complex)	KMT2A_HUMAN	Ocbimv22021200m.g	XP_014789911.1	A0A0L8FGZ9	106883428	LOC106883428	OCBIM_22021200mg
Ocbimv22021201m	KMT2A.1	H3K4me writer (MLL1/MLL complex)	KMT2A_HUMAN	Ocbimv22021200m.g	XP_014789913.1	A0A0L8FGU2	106883428	LOC106883428	OCBIM_22021200mg
Ocbimv22021201m	KMT2A.1	H3K4me writer (MLL1/MLL complex)	KMT2A_HUMAN	Ocbimv22021200m.g	XP_014789915.1	A0A0L8FGU2	106883428	LOC106883428	OCBIM_22021200mg
Ocbimv22021201m	KMT2A.1	H3K4me writer (MLL1/MLL complex)	KMT2A_HUMAN	Ocbimv22021200m.g	XP_014789912.1	A0A0L8FGU2	106883428	LOC106883428	OCBIM_22021200mg
Ocbimv22018057m	KMT2C	H3K4me writer (MLL2/3 complex)	KMT2C_HUMAN	Ocbimv22018057m.g	XP_014789368.1	A0A0L8FJ19
Ocbimv22018058m	KMT2C.1	H3K4me writer (MLL2/3 complex)	KMT2C_HUMAN	Ocbimv22018058m.g	XP_014789368.1	A0A0L8FJW3
Ocbimv22019734m	KMT2C.2	H3K4me writer (MLL2/3 complex)	KMT2C_HUMAN	Ocbimv22019734m.g	XP_014774373.1	A0A0L8H9Q3
Ocbimv22019748m	ASH2L	H3K4me1/me2 writer (MLL1/MLL complex)	ASH2L_MOUSE	Ocbimv22019748m.g	XP_014789671.1	A0A0L8FHW6
Ocbimv22019748m	ASH2L	H3K4me1/me2 writer (MLL1/MLL complex)	ASH2L_MOUSE	Ocbimv22019748m.g	XP_014789670.1	A0A0L8FHW6
Ocbimv22011247m	PRDM9	H3K4me1/me2/me3 and H3K36me1/me2/me3	PRDM9_RAT	Ocbimv22011247m.g
Ocbimv22018428m	PRDM9.1	H3K4me1/me2/me3 and H3K36me1/me2/me3	PRDM9_MOUSE	Ocbimv22018428m.g	XP_014789468.1	A0A0L8FIU2
Ocbimv22000386m	SMYD3	H3K4me2/me3 writer	SMYD3_HUMAN	Ocbimv22000386m.g		A0A0L8G488
Ocbimv22009765m	SMYD3.1	H3K4me2/me3 writer	SMYD3_MOUSE	Ocbimv22009765m.g	XP_014770587.1	A0A0L8HPI6	106869377	LOC106869377	OCBIM_22009765mg
Ocbimv22032554m	SMYD3.2	H3K4me2/me3 writer	SMYD3_HUMAN	Ocbimv22032554m.g	XP_014780524.1	A0A0L8GKJ9	106876475	LOC106876475	OCBIM_22032554mg
Ocbimv22032555m	SMYD3.3	H3K4me2/me3 writer	SMYD3_HUMAN	Ocbimv22032555m.g	XP_014780523.1	A0A0L8GJ91
Ocbimv22024075m	KMT2E	H3K4me3 interaction/stimulation	KMT2E_HUMAN	Ocbimv22024077m.g	XP_014776059.1	A0A0L8H1Z4	106873279	LOC106873279	OCBIM_22024077mg
Ocbimv22024076m	KMT2E.1	H3K4me3 interaction/stimulation	KMT2E_HUMAN	Ocbimv22024077m.g	XP_014776061.1	A0A0L8H227	106873279	LOC106873279	OCBIM_22024077mg
Ocbimv22023965m	SETD1B	H3K4me3 writer	SET1B_XENTR	Ocbimv22023965m.g	XP_014790317.1	A0A0L8FFB6
Ocbimv22000650m	DOT1L	H3K79me writer	DOT1L_HUMAN	Ocbimv22000650m.g	XP_014784331.1	A0A0L8G4E0
Ocbimv22029978m	DOT1L.1	H3K79me writer	DOT1L_DROME	Ocbimv22029978m.g	XP_014779107.1	A0A0L8GQC5
Ocbimv22003254m	EHMT2	H3K9me1/me2 and H3K56me1 writer or TP53-K373me2	EHMT2_HUMAN	Ocbimv22003254m.g
Ocbimv22031229m	EHMT2.1	H3K9me1/me2 and H3K56me1 writer or TP53-K373me2	EHMT2_HUMAN	Ocbimv22031229m.g	XP_014779711.1	A0A0L8GND7
Ocbimv22039183m	EHMT1	H3K9me1/me2 writer or TP53-K373me2	EHMT1_HUMAN	Ocbimv22039183m.g	XP_014767688.1	A0A0L8I157
Ocbimv22039184m	EHMT1.1	H3K9me1/me2 writer or TP53-K373me2	EHMT1_MOUSE	Ocbimv22039189m.g		A0A0L8I113
Ocbimv22039185m	EHMT1.2	H3K9me1/me2 writer or TP53-K373me2	EHMT1_MOUSE	Ocbimv22039189m.g		A0A0L8I162
Ocbimv22039186m	EHMT1.3	H3K9me1/me2 writer or TP53-K373me2	EHMT1_MOUSE	Ocbimv22039189m.g		A0A0L8I2A4
Ocbimv22039187m	EHMT1.4	H3K9me1/me2 writer or TP53-K373me2	EHMT1_MOUSE	Ocbimv22039189m.g		A0A0L8I193
Ocbimv22039188m	EHMT1.5	H3K9me1/me2 writer or TP53-K373me2	EHMT1_MOUSE	Ocbimv22039189m.g		A0A0L8I194
Ocbimv22039189m	EHMT1.6	H3K9me1/me2 writer or TP53-K373me2	EHMT1_MOUSE	Ocbimv22039189m.g	XP_014767688.1	A0A0L8I118
Ocbimv22024870m	SETDB1	H3K9me3 writer	STB1B_DANRE	Ocbimv22024870m.g	XP_014776503.1	A0A0L8H098
Ocbimv22024870m	SETDB1	H3K9me3 writer	STB1B_DANRE	Ocbimv22024870m.g	XP_014776504.1	A0A0L8H098
Ocbimv22024871m	SETDB1.1	H3K9me3 writer	SETB1_XENLA	Ocbimv22024872m.g		A0A0L8H0S6	106873583	LOC106873583	OCBIM_22024872mg
Ocbimv22024872m	SETDB1.2	H3K9me3 writer	SETB1_XENLA	Ocbimv22024872m.g	XP_014776501.1	A0A0L8H1Q4	106873583	LOC106873583	OCBIM_22024872mg
Ocbimv22037503m	SUV39H2	H3K9me3 writer	SUV92_CHICK	Ocbimv22037503m.g	XP_014782946.1	A0A0L8G9I8
Ocbimv22037132m	KMT5A	H4K20me1 writer or TP53-K382me1	KMT5A_DROPS	Ocbimv22037132m.g	XP_014782812.1	A0A0L8GAK1
Ocbimv22030780m	KMT5B	H4K20me2/me3 writer	KMT5B_BOVIN	Ocbimv22030780m.g	XP_014779493.1	A0A0L8GP80	106875752	LOC106875752	OCBIM_22030780mg
Ocbimv22030780m	KMT5B	H4K20me2/me3 writer	KMT5B_BOVIN	Ocbimv22030780m.g	XP_014779492.1	A0A0L8GP80	106875752	LOC106875752	OCBIM_22030780mg

### Sheet: Histone_Acetylation
Ensembl_Transcript.ID	Human_Gene.Aliases	Function	Trinotate_UniProt.Entry.Name	Ensembl_Gene.ID	RefSeq.peptide.ID	UniProt.ID	NCBI_Gene.ID	NCBI_Gene.Symbol	NCBI_Gene.Aliases
Ocbimv22034826m	KAT6B	H3ac writer	KAT6B_HUMAN	Ocbimv22034826m.g	XP_014781726.1	A0A0L8GEN1	106877354	LOC106877354	OCBIM_22034826mg
Ocbimv22036845m	KAT6B.1	H3ac writer	KAT6B_HUMAN	Ocbimv22036845m.g	XP_014782666.1	A0A0L8GAW5
Ocbimv22033302m	KAT6A	H3ac or H4ac writer	KAT6A_HUMAN	Ocbimv22033302m.g	XP_014780989.1	A0A0L8GHM2
Ocbimv22034128m	KAT7	H3K14ac or H4ac writer	KAT7_HUMAN	Ocbimv22034128m.g	XP_014781409.1	A0A0L8GFT1	106877126	LOC106877126	OCBIM_22034128mg
Ocbimv22015912m	KAT2A	H3K9ac or H2A.Zac writer	KAT2A_DANRE	Ocbimv22015912m.g	XP_014772776.1	A0A0L8HFF6	106871034	LOC106871034	OCBIM_22015912mg
Ocbimv22015913m	KAT2A.1	H3K9ac or H2A.Zac writer	KAT2A_DANRE	Ocbimv22015912m.g	XP_014772777.1	A0A0L8HF23	106871034	LOC106871034	OCBIM_22015912mg
Ocbimv22015914m	KAT2A.2	H3K9ac or H2A.Zac writer	KAT2A_DANRE	Ocbimv22015912m.g		A0A0L8HF31	106871034	LOC106871034	OCBIM_22015912mg
Ocbimv22015915m	KAT2A.3	H3K9ac or H2A.Zac writer	KAT2A_DANRE	Ocbimv22015912m.g	XP_014772779.1	A0A0L8HF88	106871034	LOC106871034	OCBIM_22015912mg
Ocbimv22015915m	KAT2A.3	H3K9ac or H2A.Zac writer	KAT2A_DANRE	Ocbimv22015912m.g	XP_014772778.1	A0A0L8HF88	106871034	LOC106871034	OCBIM_22015912mg
Ocbimv22039925m	KAT5	H4ac or H2Aac writer	KAT5_PONAB	Ocbimv22039925m.g	XP_014783962.1	A0A0L8G575	106879052	LOC106879052	OCBIM_22039925mg
Ocbimv22039925m	KAT5	H4ac or H2Aac writer	KAT5_PONAB	Ocbimv22039925m.g	XP_014783960.1	A0A0L8G575	106879052	LOC106879052	OCBIM_22039925mg
Ocbimv22039925m	KAT5	H4ac or H2Aac writer	KAT5_PONAB	Ocbimv22039925m.g	XP_014783961.1	A0A0L8G575	106879052	LOC106879052	OCBIM_22039925mg
Ocbimv22039926m	KAT5.1	H4ac or H2Aac writer	KAT5_PONAB	Ocbimv22039925m.g	XP_014783961.1	A0A0L8G575	106879052	LOC106879052	OCBIM_22039925mg
Ocbimv22039926m	KAT5.1	H4ac or H2Aac writer	KAT5_PONAB	Ocbimv22039925m.g	XP_014783960.1	A0A0L8G575	106879052	LOC106879052	OCBIM_22039925mg
Ocbimv22039926m	KAT5.1	H4ac or H2Aac writer	KAT5_PONAB	Ocbimv22039925m.g	XP_014783962.1	A0A0L8G575	106879052	LOC106879052	OCBIM_22039925mg
Ocbimv22039927m	KAT5.2	H4ac or H2Aac writer	KAT5_PONAB	Ocbimv22039925m.g	XP_014783962.1	A0A0L8G575	106879052	LOC106879052	OCBIM_22039925mg
Ocbimv22039927m	KAT5.2	H4ac or H2Aac writer	KAT5_PONAB	Ocbimv22039925m.g	XP_014783961.1	A0A0L8G575	106879052	LOC106879052	OCBIM_22039925mg
Ocbimv22039927m	KAT5.2	H4ac or H2Aac writer	KAT5_PONAB	Ocbimv22039925m.g	XP_014783960.1	A0A0L8G575	106879052	LOC106879052	OCBIM_22039925mg
Ocbimv22003981m	HAT1	H4K5ac or H4K12ac or a bit H2AK5ac writer	HAT1_HUMAN	Ocbimv22003981m.g	XP_014785679.1	A0A0L8FZR6
Ocbimv22003984m	HAT1.1	H4K5ac or H4K12ac or a bit H2AK5ac writer	HAT1_RAT	Ocbimv22003984m.g	XP_014785679.1	A0A0L8FYV4
Ocbimv22003103m	KAT8	H4K16ac writer	KAT8_HUMAN	Ocbimv22003103m.g	XP_014768539.1	A0A0L8HXL3	106867975	LOC106867975	OCBIM_22003103mg
Ocbimv22003104m	KAT8.1	H4K16ac writer	KAT8_HUMAN	Ocbimv22003103m.g	XP_014768541.1	A0A0L8HXN9	106867975	LOC106867975	OCBIM_22003103mg
Ocbimv22003105m	KAT8.2	H4K16ac writer	KAT8_HUMAN	Ocbimv22003103m.g	XP_014768540.1	A0A0L8HXR1	106867975	LOC106867975	OCBIM_22003103mg
Ocbimv22023581m	KAT8.3	H4K16ac writer	KAT8_MOUSE	Ocbimv22023581m.g	XP_014775851.1	A0A0L8H2W8
Ocbimv22039657m	HDAC1	H2Aac or H2Bac or H3ac or H4ac eraser	HDAC1_RAT	Ocbimv22039658m.g	XP_014783857.1	A0A0L8G608	106878991	LOC106878991	OCBIM_22039658mg
Ocbimv22039658m	HDAC1.1	H2Aac or H2Bac or H3ac or H4ac eraser	HDAC1_RAT	Ocbimv22039658m.g	XP_014783856.1	A0A0L8G650	106878991	LOC106878991	OCBIM_22039658mg
Ocbimv22025955m	HDAC4	H2Aac or H2Bac or H3ac or H4ac eraser	HDAC4_CHICK	Ocbimv22025955m.g	XP_014782500.1	A0A0L8IA03
Ocbimv22025957m	HDAC4.1	H2Aac or H2Bac or H3ac or H4ac eraser	HDAC4_CHICK	Ocbimv22025955m.g		A0A0L8IA54
Ocbimv22025958m	HDAC4.2	H2Aac or H2Bac or H3ac or H4ac eraser	HDAC4_CHICK	Ocbimv22025958m.g	XP_014782500.1	A0A0L8I9Z6
Ocbimv22036991m	HDAC6	H2Aac or H2Bac or H3ac or H4ac eraser	HDAC6_MOUSE	Ocbimv22036992m.g		A0A0L8GBS6	106878122	LOC106878122	OCBIM_22036992mg
Ocbimv22036992m	HDAC6.1	H2Aac or H2Bac or H3ac or H4ac eraser	HDAC6_MOUSE	Ocbimv22036992m.g	XP_014782722.1	A0A0L8GAU2	106878122	LOC106878122	OCBIM_22036992mg
Ocbimv22008586m	HDAC10	H2Aac or H2Bac or H3ac or H4ac eraser	HDA10_HUMAN	Ocbimv22008586m.g	XP_014770301.1	A0A0L8HQQ6
Ocbimv22008586m	HDAC10	H2Aac or H2Bac or H3ac or H4ac eraser	HDA10_HUMAN	Ocbimv22008586m.g	XP_014770302.1	A0A0L8HQQ6
Ocbimv22008586m	HDAC10	H2Aac or H2Bac or H3ac or H4ac eraser	HDA10_HUMAN	Ocbimv22008586m.g	XP_014770303.1	A0A0L8HQQ6
Ocbimv22020130m	HDAC11	H2Aac or H2Bac or H3ac or H4ac eraser	HDA11_HUMAN	Ocbimv22020130m.g	XP_014774574.1	A0A0L8H8C9	106872189	LOC106872189	OCBIM_22020130mg
Ocbimv22020130m	HDAC11	H2Aac or H2Bac or H3ac or H4ac eraser	HDA11_HUMAN	Ocbimv22020130m.g	XP_014774573.1	A0A0L8H8C9	106872189	LOC106872189	OCBIM_22020130mg
Ocbimv22026298m	HDAC8	H2Aac or H2Bac or H3ac or H4ac or H3K9ac eraser	HDAC8_MOUSE	Ocbimv22026298m.g		A0A0L8GXS2
Ocbimv22026299m	HDAC8.1	H2Aac or H2Bac or H3ac or H4ac or H3K9ac eraser	HDAC8_HUMAN	Ocbimv22026299m.g	XP_014777246.1	A0A0L8GXG0
Ocbimv22026300m	HDAC8.2	H2Aac or H2Bac or H3ac or H4ac or H3K9ac eraser	HDAC8_XENTR	Ocbimv22026299m.g		A0A0L8GXB6
Ocbimv22019815m	HDAC3	H2Aac or H2Bac or H3ac or H4ac or H3K27ac eraser	HDAC3_CHICK	Ocbimv22019815m.g	XP_014789694.1	A0A0L8FHS1
Ocbimv22035349m	HDAC3.1	H2Aac or H2Bac or H3ac or H4ac or H3K27ac eraser	HDAC3_CHICK	Ocbimv22035349m.g	XP_014781993.1	A0A0L8GDC4	106877569	LOC106877569	OCBIM_22035349mg
